# Integrating Natural and Engineered Genetic Variation to Decode Regulatory Influence on Blood Traits

**DOI:** 10.1101/2024.08.05.606572

**Authors:** Manuel Tardaguila, Dominique Von Schiller, Michela Colombo, Ilaria Gori, Eve L. Coomber, Thomas Vanderstichele, Paola Benaglio, Chiara Chiereghin, Sebastian Gerety, Dragana Vuckovic, Arianna Landini, Giuditta Clerici, Aurora Casiraghi, Patrick Albers, Helen Ray-Jones, Katie L. Burnham, Alex Tokolyi, Elodie Persyn, Mikhail Spivakov, Vijay G. Sankaran, Klaudia Walter, Kousik Kundu, Nicola Pirastu, Michael Inouye, Dirk S. Paul, Emma E. Davenport, Pelin Sahlén, Stephen Watt, Nicole Soranzo

## Abstract

Understanding the function of genetic variants associated with human traits and diseases remains a significant challenge. Here we combined analyses based on natural genetic variation and genetic engineering to dissect the function of 94 non-coding variants associated with haematological traits. We describe 22 genetic variants impacting haematological variation through gene expression. Further, through in-depth functional analysis, we illustrate how a rare, non-coding variant near the *CUX1* transcription factor impacts megakaryopoiesis through modulation of the *CUX1* transcriptional cascade. Collectively, our findings enhance the functional interpretation of genetic association studies and advance understanding of how non-coding variants contribute to blood and immune system variation.
