## Supplemental Table 1 for "Integrating Natural and Engineered Genetic Variation to Decode Regulatory Influence on Blood Traits"

### Sheet: Sheet1
Phenotype/ cell type	Abbreviation	Description	Lineage/ Relevant lineage for the cell type	Phenotypes relevant for the cell type	Weight in Ranking	Specific cell count covariates used in DE and DTU models	Dataset
baso	BASO#	Basophil count	Granulocyte-monocyte	-	-	BASO_PCT___RNA	Vuckovic, D et al. 2020. “The Polygenic and Monogenic Basis of Blood Traits and Diseases.” Cell 182 (5): 1214–31.e11.
baso_p	BASO%	Basophil percentage of white cells	Compound white cell	-	-	BASO_PCT___RNA	Vuckovic, D et al. 2020. “The Polygenic and Monogenic Basis of Blood Traits and Diseases.” Cell 182 (5): 1214–31.e11.
eo	EO#	Eosinophil count	Granulocyte-monocyte	-	-	EO_PCT___RNA	Vuckovic, D et al. 2020. “The Polygenic and Monogenic Basis of Blood Traits and Diseases.” Cell 182 (5): 1214–31.e11.
eo_p	EO%	Eosinophil percentage of white cells	Compound white cell	-	-	EO_PCT___RNA	Vuckovic, D et al. 2020. “The Polygenic and Monogenic Basis of Blood Traits and Diseases.” Cell 182 (5): 1214–31.e11.
hct	HCT	Hematocrit	Erythroid	-	-	HCT_PCT___RNA, HGB_g_dL___RNA, IRF_PCT___RNA, MCH_pg___RNA, MCHC_g_dL___RNA, MCV_fL___RNA, RBC_10_12_L___RNA, RDW_SD_fL___RNA, RET_PCT___RNA	Vuckovic, D et al. 2020. “The Polygenic and Monogenic Basis of Blood Traits and Diseases.” Cell 182 (5): 1214–31.e11.
hgb	HGB	Hemoglobin concentration	Erythroid	-	-	HCT_PCT___RNA, HGB_g_dL___RNA, IRF_PCT___RNA, MCH_pg___RNA, MCHC_g_dL___RNA, MCV_fL___RNA, RBC_10_12_L___RNA, RDW_SD_fL___RNA, RET_PCT___RNA	Vuckovic, D et al. 2020. “The Polygenic and Monogenic Basis of Blood Traits and Diseases.” Cell 182 (5): 1214–31.e11.
hlr	HLSR#	High light scatter reticulocyte count	Erythroid	-	-	HCT_PCT___RNA, HGB_g_dL___RNA, IRF_PCT___RNA, MCH_pg___RNA, MCHC_g_dL___RNA, MCV_fL___RNA, RBC_10_12_L___RNA, RDW_SD_fL___RNA, RET_PCT___RNA	Vuckovic, D et al. 2020. “The Polygenic and Monogenic Basis of Blood Traits and Diseases.” Cell 182 (5): 1214–31.e11.
hlr_p	HLSR%	High light scatter percentage of red cells	Erythroid	-	-	HCT_PCT___RNA, HGB_g_dL___RNA, IRF_PCT___RNA, MCH_pg___RNA, MCHC_g_dL___RNA, MCV_fL___RNA, RBC_10_12_L___RNA, RDW_SD_fL___RNA, RET_PCT___RNA	Vuckovic, D et al. 2020. “The Polygenic and Monogenic Basis of Blood Traits and Diseases.” Cell 182 (5): 1214–31.e11.
irf	IRF	Immature fraction of reticulocytes	Erythroid	-	-	HCT_PCT___RNA, HGB_g_dL___RNA, IRF_PCT___RNA, MCH_pg___RNA, MCHC_g_dL___RNA, MCV_fL___RNA, RBC_10_12_L___RNA, RDW_SD_fL___RNA, RET_PCT___RNA	Vuckovic, D et al. 2020. “The Polygenic and Monogenic Basis of Blood Traits and Diseases.” Cell 182 (5): 1214–31.e11.
lymph	LYMPH#	Lymphocyte count	Lymphocyte	-	-	LYMPH_PCT___RNA	Vuckovic, D et al. 2020. “The Polygenic and Monogenic Basis of Blood Traits and Diseases.” Cell 182 (5): 1214–31.e11.
lymph_p	LYMPH%	Lymphocyte percentage of white cells	Compound white cell	-	-	LYMPH_PCT___RNA	Vuckovic, D et al. 2020. “The Polygenic and Monogenic Basis of Blood Traits and Diseases.” Cell 182 (5): 1214–31.e11.
mch	MCH	Mean corpuscular hemoglobin	Erythroid	-	-	HCT_PCT___RNA, HGB_g_dL___RNA, IRF_PCT___RNA, MCH_pg___RNA, MCHC_g_dL___RNA, MCV_fL___RNA, RBC_10_12_L___RNA, RDW_SD_fL___RNA, RET_PCT___RNA	Vuckovic, D et al. 2020. “The Polygenic and Monogenic Basis of Blood Traits and Diseases.” Cell 182 (5): 1214–31.e11.
mchc	MCHC	Mean corpuscular hemoglobin concentration	Erythroid	-	-	HCT_PCT___RNA, HGB_g_dL___RNA, IRF_PCT___RNA, MCH_pg___RNA, MCHC_g_dL___RNA, MCV_fL___RNA, RBC_10_12_L___RNA, RDW_SD_fL___RNA, RET_PCT___RNA	Vuckovic, D et al. 2020. “The Polygenic and Monogenic Basis of Blood Traits and Diseases.” Cell 182 (5): 1214–31.e11.
mcv	MCV	Mean corpuscular volume	Erythroid	-	-	HCT_PCT___RNA, HGB_g_dL___RNA, IRF_PCT___RNA, MCH_pg___RNA, MCHC_g_dL___RNA, MCV_fL___RNA, RBC_10_12_L___RNA, RDW_SD_fL___RNA, RET_PCT___RNA	Vuckovic, D et al. 2020. “The Polygenic and Monogenic Basis of Blood Traits and Diseases.” Cell 182 (5): 1214–31.e11.
mono	MONO#	Monocyte count	Granulocyte-monocyte	-	-	MONO_PCT___RNA	Vuckovic, D et al. 2020. “The Polygenic and Monogenic Basis of Blood Traits and Diseases.” Cell 182 (5): 1214–31.e11.
mono_p	MONO%	Monocyte percentage of white cells	Compound white cell	-	-	MONO_PCT___RNA	Vuckovic, D et al. 2020. “The Polygenic and Monogenic Basis of Blood Traits and Diseases.” Cell 182 (5): 1214–31.e11.
mpv	MPV	Mean platelet volume	Megakaryocytic	-	-	MPV_fL___RNA, PCT_PCT___RNA, PDW_fL___RNA, PLT_F_10_9_L___RNA	Vuckovic, D et al. 2020. “The Polygenic and Monogenic Basis of Blood Traits and Diseases.” Cell 182 (5): 1214–31.e11.
mrv	MRV	Mean reticulocyte volume	Erythroid	-	-	HCT_PCT___RNA, HGB_g_dL___RNA, IRF_PCT___RNA, MCH_pg___RNA, MCHC_g_dL___RNA, MCV_fL___RNA, RBC_10_12_L___RNA, RDW_SD_fL___RNA, RET_PCT___RNA	Vuckovic, D et al. 2020. “The Polygenic and Monogenic Basis of Blood Traits and Diseases.” Cell 182 (5): 1214–31.e11.
mscv	MSCV	Mean sphered corpuscular volume	Erythroid	-	-	HCT_PCT___RNA, HGB_g_dL___RNA, IRF_PCT___RNA, MCH_pg___RNA, MCHC_g_dL___RNA, MCV_fL___RNA, RBC_10_12_L___RNA, RDW_SD_fL___RNA, RET_PCT___RNA	Vuckovic, D et al. 2020. “The Polygenic and Monogenic Basis of Blood Traits and Diseases.” Cell 182 (5): 1214–31.e11.
neut	NEUT#	Neutrophil count	Granulocyte-monocyte	-	-	NEUT_PCT___RNA	Vuckovic, D et al. 2020. “The Polygenic and Monogenic Basis of Blood Traits and Diseases.” Cell 182 (5): 1214–31.e11.
neut_p	NEUT%	Neutrophil percentage of white cells	Compound white cell	-	-	NEUT_PCT___RNA	Vuckovic, D et al. 2020. “The Polygenic and Monogenic Basis of Blood Traits and Diseases.” Cell 182 (5): 1214–31.e11.
pct	PCT	Plateletcrit	Megakaryocytic	-	-	MPV_fL___RNA, PCT_PCT___RNA, PDW_fL___RNA, PLT_F_10_9_L___RNA	Vuckovic, D et al. 2020. “The Polygenic and Monogenic Basis of Blood Traits and Diseases.” Cell 182 (5): 1214–31.e11.
pdw	PDW	Platelet distribution width	Megakaryocytic	-	-	MPV_fL___RNA, PCT_PCT___RNA, PDW_fL___RNA, PLT_F_10_9_L___RNA	Vuckovic, D et al. 2020. “The Polygenic and Monogenic Basis of Blood Traits and Diseases.” Cell 182 (5): 1214–31.e11.
plt	PLT#	Platelet count	Megakaryocytic	-	-	MPV_fL___RNA, PCT_PCT___RNA, PDW_fL___RNA, PLT_F_10_9_L___RNA	Vuckovic, D et al. 2020. “The Polygenic and Monogenic Basis of Blood Traits and Diseases.” Cell 182 (5): 1214–31.e11.
rbc	RBC#	Red blood cell count	Erythroid	-	-	HCT_PCT___RNA, HGB_g_dL___RNA, IRF_PCT___RNA, MCH_pg___RNA, MCHC_g_dL___RNA, MCV_fL___RNA, RBC_10_12_L___RNA, RDW_SD_fL___RNA, RET_PCT___RNA	Vuckovic, D et al. 2020. “The Polygenic and Monogenic Basis of Blood Traits and Diseases.” Cell 182 (5): 1214–31.e11.
rdw_cv	RDW	Red cell distribution width	Erythroid	-	-	HCT_PCT___RNA, HGB_g_dL___RNA, IRF_PCT___RNA, MCH_pg___RNA, MCHC_g_dL___RNA, MCV_fL___RNA, RBC_10_12_L___RNA, RDW_SD_fL___RNA, RET_PCT___RNA	Vuckovic, D et al. 2020. “The Polygenic and Monogenic Basis of Blood Traits and Diseases.” Cell 182 (5): 1214–31.e11.
ret	RET#	Reticulocyte count	Erythroid	-	-	HCT_PCT___RNA, HGB_g_dL___RNA, IRF_PCT___RNA, MCH_pg___RNA, MCHC_g_dL___RNA, MCV_fL___RNA, RBC_10_12_L___RNA, RDW_SD_fL___RNA, RET_PCT___RNA	Vuckovic, D et al. 2020. “The Polygenic and Monogenic Basis of Blood Traits and Diseases.” Cell 182 (5): 1214–31.e11.
ret_p	RET%	Reticulocyte fraction of red cells	Erythroid	-	-	HCT_PCT___RNA, HGB_g_dL___RNA, IRF_PCT___RNA, MCH_pg___RNA, MCHC_g_dL___RNA, MCV_fL___RNA, RBC_10_12_L___RNA, RDW_SD_fL___RNA, RET_PCT___RNA	Vuckovic, D et al. 2020. “The Polygenic and Monogenic Basis of Blood Traits and Diseases.” Cell 182 (5): 1214–31.e11.
wbc	WBC#	White blood cell count	Compound white cell	-	-	BASO_PCT___RNA	Vuckovic, D et al. 2020. “The Polygenic and Monogenic Basis of Blood Traits and Diseases.” Cell 182 (5): 1214–31.e11.
B	B Cell	CD19+ CD20+ Bcell	Lymphocyte	LYMPH#	-	-	Ulirsch, J et al. 2019. “Interrogation of human hematopoiesis at single-cell and single-variant resolution.” Nature Genetics 51 (4): 683–93.
CD4	CD4 T-cell	CD3+ CD4+ CD4 Tcell	Lymphocyte	LYMPH#	-	-	Ulirsch, J et al. 2019. “Interrogation of human hematopoiesis at single-cell and single-variant resolution.” Nature Genetics 51 (4): 683–93.
CD8	CD8 T-cell	CD3+ CD8+ CD8 Tcell	Lymphocyte	LYMPH#	-	-	Ulirsch, J et al. 2019. “Interrogation of human hematopoiesis at single-cell and single-variant resolution.” Nature Genetics 51 (4): 683–93.
CLP	CLP	Common Lymphoid Progenitor	Lymphocyte	LYMPH#	-	-	Ulirsch, J et al. 2019. “Interrogation of human hematopoiesis at single-cell and single-variant resolution.” Nature Genetics 51 (4): 683–93.
CMP	CMP	Common Myeloid Progenitor	Erythroid, Megakaryocytic, Granulocyte-monocyte	HCT, HGB, HLSR#, HLSR%, IRF, MCH, MCHC, MCV, MRV, MSCV, RBC#, RDW, RET#, RET%, MPV, PCT, PDW, PLT#, MONO#, NEUT#, EO#, BASO#	-	-	Ulirsch, J et al. 2019. “Interrogation of human hematopoiesis at single-cell and single-variant resolution.” Nature Genetics 51 (4): 683–93.
Ery	Erythro	CD71+ GPA+ CD45-low Erythroblast	Erythroid	HCT, HGB, HLSR#, HLSR%, IRF, MCH, MCHC, MCV, MRV, MSCV, RBC#, RDW, RET# and RET%	-	-	Ulirsch, J et al. 2019. “Interrogation of human hematopoiesis at single-cell and single-variant resolution.” Nature Genetics 51 (4): 683–93.
GMP.A	GMP.A	Granulocyte-Monocyte Progenitor A	Granulocyte-monocyte	MONO#, NEUT#, EO# and BASO#	-	-	Ulirsch, J et al. 2019. “Interrogation of human hematopoiesis at single-cell and single-variant resolution.” Nature Genetics 51 (4): 683–93.
HSC	HSC	Hematopoietic Stem Cell	Erythroid, Megakaryocytic, Granulocyte-monocyte, Lymphocyte	HCT, HGB, HLSR#, HLSR%, IRF, MCH, MCHC, MCV, MRV, MSCV, RBC#, RDW, RET#, RET%, MPV, PCT, PDW, PLT#, MONO#, NEUT#, EO#, BASO# and LYMPH#	-	-	Ulirsch, J et al. 2019. “Interrogation of human hematopoiesis at single-cell and single-variant resolution.” Nature Genetics 51 (4): 683–93.
LMPP	LMPP	Lympho-Myeloid Primed Progenitor	Lymphocyte	LYMPH#	-	-	Ulirsch, J et al. 2019. “Interrogation of human hematopoiesis at single-cell and single-variant resolution.” Nature Genetics 51 (4): 683–93.
MEP	MEP	Megakaryocyte/Erythrocyte Progenitors	Erythroid, Megakaryocytic	HCT, HGB, HLSR#, HLSR%, IRF, MCH, MCHC, MCV, MRV, MSCV, RBC#, RDW, RET#, RET%, MPV, PCT, PDW and PLT#	-	-	Ulirsch, J et al. 2019. “Interrogation of human hematopoiesis at single-cell and single-variant resolution.” Nature Genetics 51 (4): 683–93.
Mega	Megak	Megakaryocyte	Megakaryocytic	MPV, PCT, PDW and PLT#	-	-	Ulirsch, J et al. 2019. “Interrogation of human hematopoiesis at single-cell and single-variant resolution.” Nature Genetics 51 (4): 683–93.
Mono	MONO	CD14+ Monocyte	Granulocyte-monocyte	MONO#, NEUT#, EO# and BASO#	-	-	Ulirsch, J et al. 2019. “Interrogation of human hematopoiesis at single-cell and single-variant resolution.” Nature Genetics 51 (4): 683–93.
MPP	MPP	Multi-Potent Progenitors	Erythroid, Megakaryocytic, Granulocyte-monocyte, Lymphocyte	HCT, HGB, HLSR#, HLSR%, IRF, MCH, MCHC, MCV, MRV, MSCV, RBC#, RDW, RET#, RET%, MPV, PCT, PDW, PLT#, MONO#, NEUT#, EO#, BASO# and LYMPH#	-	-	Ulirsch, J et al. 2019. “Interrogation of human hematopoiesis at single-cell and single-variant resolution.” Nature Genetics 51 (4): 683–93.
NK	NK cell	CD3-CD56+ Natural Killer cells	Lymphocyte	LYMPH#	-	-	Ulirsch, J et al. 2019. “Interrogation of human hematopoiesis at single-cell and single-variant resolution.” Nature Genetics 51 (4): 683–93.
Ery	EB	Erythroblasts	Erythroid	HCT, HGB, HLSR#, HLSR%, IRF, MCH, MCHC, MCV, MRV, MSCV, RBC#, RDW, RET# and RET%	-	-	Javierre, B et al. 2016. “Lineage-Specific Genome Architecture Links Enhancers and Non-coding Disease Variants to Target Gene Promoters.” Cell 167 (5): 1369–84.e19.
Mac0	MAC0	Resting macrophages. Macrophages in vitro differentiated from CD14-positive CD16-negative classical monocyte venous blood stimulated with 50ng/ml M-CSF for 7 days	Granulocyte-monocyte	MONO#	-	-	Javierre, B et al. 2016. “Lineage-Specific Genome Architecture Links Enhancers and Non-coding Disease Variants to Target Gene Promoters.” Cell 167 (5): 1369–84.e19.
Mac1	MAC1	Pro-inflammatory macrophages. Same as Mac0 but the stimulation is 50ng/ml M-CSF for 6 days followed by LPS alone at 100ng/ml for the last 18 hours	Granulocyte-monocyte	MONO#	-	-	Javierre, B et al. 2016. “Lineage-Specific Genome Architecture Links Enhancers and Non-coding Disease Variants to Target Gene Promoters.” Cell 167 (5): 1369–84.e19.
Mac2	MAC2	Anti-inflammatory macrophages. CD14-positive CD16-negative classical monocyte venous blood stimulated 15ng/ml IL-13 and 0.1uM Rosiglitazone	Granulocyte-monocyte	MONO#	-	-	Javierre, B et al. 2016. “Lineage-Specific Genome Architecture Links Enhancers and Non-coding Disease Variants to Target Gene Promoters.” Cell 167 (5): 1369–84.e19.
MK	MK	Megakaryocytes	Megakaryocytic	MPV, PCT, PDW and PLT#	-	-	Javierre, B et al. 2016. “Lineage-Specific Genome Architecture Links Enhancers and Non-coding Disease Variants to Target Gene Promoters.” Cell 167 (5): 1369–84.e19.
tB	tB	Total B cells	Lymphocyte	LYMPH#	-	-	Javierre, B et al. 2016. “Lineage-Specific Genome Architecture Links Enhancers and Non-coding Disease Variants to Target Gene Promoters.” Cell 167 (5): 1369–84.e19.
tCD4	tCD4	Total CD4+ T cells	Lymphocyte	LYMPH#	-	-	Javierre, B et al. 2016. “Lineage-Specific Genome Architecture Links Enhancers and Non-coding Disease Variants to Target Gene Promoters.” Cell 167 (5): 1369–84.e19.
nCD4	nCD4	Naive CD4+ T cells	Lymphocyte	LYMPH#	-
tCD8	tCD8	Total CD8+ T cells	Lymphocyte	LYMPH#	-	-	Javierre, B et al. 2016. “Lineage-Specific Genome Architecture Links Enhancers and Non-coding Disease Variants to Target Gene Promoters.” Cell 167 (5): 1369–84.e19.
Mon	VB-MONO	CD14-positive CD16-negative classical monocyte venous blood	Granulocyte-monocyte	MONO#	-	-	Javierre, B et al. 2016. “Lineage-Specific Genome Architecture Links Enhancers and Non-coding Disease Variants to Target Gene Promoters.” Cell 167 (5): 1369–84.e19.
Neu	VB-NEUT	Mature neutrophil venous blood	Granulocyte-monocyte	NEUT#, EO# and BASO#	-	-	Javierre, B et al. 2016. “Lineage-Specific Genome Architecture Links Enhancers and Non-coding Disease Variants to Target Gene Promoters.” Cell 167 (5): 1369–84.e19.
CD8	CB-CD8	CD8-positive, alpha-beta T cell cord blood	Lymphocyte	LYMPH#	-	-	CD8-positive_alpha-beta_T_cell/Cord_blood/C0066P12.transcript_quantification.gem_grape_crg.20140106.gtf CD8-positive_alpha-beta_T_cell/Cord_blood/S00C2F11.transcript_quantification.gem_grape_crg.20141014.gtf
CB-CD8	CB-CD8	cord blood CD8-positive, alpha-beta T cell	Lymphocyte	LYMPH#	-	-	CD8-positive_alpha-beta_T_cell/Cord_blood/C0066P12.transcript_quantification.gem_grape_crg.20140106.gtf CD8-positive_alpha-beta_T_cell/Cord_blood/S00C2F11.transcript_quantification.gem_grape_crg.20141014.gtf
VB-Mem-CD8	VB-Mem-CD8	venous blood central memory CD8-positive alpha-beta T cell	Lymphocyte	LYMPH#	-	-	central_memory_CD8-positive_alpha-beta_T_cell/Venous_blood/C001HNB2.transcript_quantification.gem_grape_crg.20130819.gtf
VB-Eff-mem-CD8	VB-Eff-mem-CD8	venous blood effector memory CD8-positive alpha-beta T cell	Lymphocyte	LYMPH#	-	-	effector_memory_CD8-positive_alpha-beta_T_cell/Venous_blood/C001HNB3.transcript_quantification.gem_grape_crg.20130819.gtf
NK	VB-NK	venous blood cytotoxic CD56-dim natural killer cell	Lymphocyte	LYMPH#	-	-	cytotoxic_CD56-dim_natural_killer_cell/Venous_blood/C001MDB1.transcript_quantification.gem_grape_crg.20130819.gtf cytotoxic_CD56-dim_natural_killer_cell/Venous_blood/C001R3B2.transcript_quantification.gem_grape_crg.20130819.gtf
cord blood NK	CB-NK	cord blood cytotoxic CD56-dim natural killer cell	Lymphocyte	LYMPH#	-	-	cytotoxic_CD56-dim_natural_killer_cell/Cord_blood/C0067N12.transcript_quantification.gem_grape_crg.20130819.gtf
CLP	CLP	Common Lymphoid Progenitor/Cord_blood	Lymphocyte	LYMPH#	-	-	common_lymphoid_progenitor/Cord_blood/C002UUB3.transcript_quantification.cbr_mmseq.20140106.gff common_lymphoid_progenitor/Cord_blood/S000SBB3.transcript_quantification.cbr_mmseq.20140106.gff common_lymphoid_progenitor/Cord_blood/S001QBB3.transcript_quantification.cbr_mmseq.20140106.gff
CMP	CMP	Common Myeloid Progenitor/Cord_blood	Erythroid, Megakaryocytic, Granulocyte-monocyte	HCT, HGB, HLSR#, HLSR%, IRF, MCH, MCHC, MCV, MRV, MSCV, RBC#, RDW, RET#, RET%, MPV, PCT, PDW, PLT#, MONO#, NEUT#, EO# and BASO#	-	-	common_myeloid_progenitor/Cord_blood/C07002T2.transcript_quantification.cbr_mmseq.20140106.gff common_myeloid_progenitor/Cord_blood/C07015T3.transcript_quantification.cbr_mmseq.20140106.gff common_myeloid_progenitor/Cord_blood/C12001RP3.transcript_quantification.cbr_mmseq.20140106.gff
erythro	EB	Erythroblast cord blood	Erythroid	HCT, HGB, HLSR#, HLSR%, IRF, MCH, MCHC, MCV, MRV, MSCV, RBC#, RDW, RET# and RET%	-	-	erythroblast/Cord_blood/C006MUB1.transcript_quantification.cbr_mmseq.20140106.gff erythroblast/Cord_blood/C006NSB2.transcript_quantification.cbr_mmseq.20140106.gff erythroblast/Cord_blood/C006POB1.transcript_quantification.cbr_mmseq.20140106.gff
GMP	GMP	Granulocyte Monocyte Progenitor cell/Cord_blood	Granulocyte-monocyte	MONO#, NEUT#, EO# and BASO#	-	-	granulocyte_monocyte_progenitor_cell/Cord_blood/C002UUB4.transcript_quantification.cbr_mmseq.20140106.gff granulocyte_monocyte_progenitor_cell/Cord_blood/C07002T3.transcript_quantification.cbr_mmseq.20140106.gff granulocyte_monocyte_progenitor_cell/Cord_blood/C12001RP4.transcript_quantification.cbr_mmseq.20140106.gff
HMP	HMP	Hematopoietic Multipotent Progenitor cell/Cord_blood	Erythroid, Megakaryocytic, Granulocyte-monocyte, Lymphocyte	HCT, HGB, HLSR#, HLSR%, IRF, MCH, MCHC, MCV, MRV, MSCV, RBC#, RDW, RET#, RET%, MPV, PCT, PDW, PLT#, MONO#, NEUT#, EO#, BASO# and LYMPH#	-	-	hematopoietic_multipotent_progenitor_cell/Cord_blood/C002UUB2.transcript_quantification.cbr_mmseq.20140106.gff hematopoietic_multipotent_progenitor_cell/Cord_blood/C07015T1.transcript_quantification.cbr_mmseq.20140106.gff hematopoietic_multipotent_progenitor_cell/Cord_blood/S001FXB3.transcript_quantification.cbr_mmseq.20140106.gff
HSC	HSC	Hematopoietic Stem Cell/Cord_blood	Erythroid, Megakaryocytic, Granulocyte-monocyte, Lymphocyte	HCT, HGB, HLSR#, HLSR%, IRF, MCH, MCHC, MCV, MRV, MSCV, RBC#, RDW, RET#, RET%, MPV, PCT, PDW, PLT#, MONO#, NEUT#, EO#, BASO# and LYMPH#	-	-	hematopoietic_stem_cell/Cord_blood/C002UUB1.transcript_quantification.cbr_mmseq.20140106.gff hematopoietic_stem_cell/Cord_blood/S001QBB1.transcript_quantification.cbr_mmseq.20140106.gff hematopoietic_stem_cell/Cord_blood/S0025CB1.transcript_quantification.cbr_mmseq.20140106.gff
MEP	MEP	Megakaryocyte-erythroid progenitor cell/Cord_blood	Erythroid, Megakaryocytic	HCT, HGB, HLSR#, HLSR%, IRF, MCH, MCHC, MCV, MRV, MSCV, RBC#, RDW, RET#, RET%, MPV, PCT, PDW and PLT#	-	-	megakaryocyte-erythroid_progenitor_cell/Cord_blood/C07002T4.transcript_quantification.cbr_mmseq.20140106.gff megakaryocyte-erythroid_progenitor_cell/Cord_blood/C07015T4.transcript_quantification.cbr_mmseq.20140106.gff megakaryocyte-erythroid_progenitor_cell/Cord_blood/C12001RP2.transcript_quantification.cbr_mmseq.20140106.gff
megak	MK	CD34-negative, CD41-positive, CD42-positive megakaryocyte cell	Megakaryocytic	MPV, PCT, PDW and PLT#	-	-	CD34-negative_CD41-positive_CD42-positive_megakaryocyte_cell/Cord_blood/C006NSB1.transcript_quantification.cbr_mmseq.20140106.gff CD34-negative_CD41-positive_CD42-positive_megakaryocyte_cell/Cord_blood/S0018AB4.transcript_quantification.cbr_mmseq.20140106.gff CD34-negative_CD41-positive_CD42-positive_megakaryocyte_cell/Cord_blood/S00198B6.transcript_quantification.cbr_mmseq.20140106.gff
B	VB-B	CD38-negative naive B cell venous blood	Lymphocyte	LYMPH#	-	-	CD38-negative_naive_B_cell/Venous_blood/C001NBB1.transcript_quantification.gem_grape_crg.20130819.gtf
CB-B	CB-B	CD38-negative naive B cell cord blood	Lymphocyte	LYMPH#	-	-	CD38-negative_naive_B_cell/Cord_blood/C005MY12.transcript_quantification.gem_grape_crg.20130819.gtf
VB-Class-switched-B	VB-Class-switched-B	class switched memory B cell venous_blood	Lymphocyte	LYMPH#	-	-	class_switched_memory_B_cell/Venous_blood/C001NBB4.transcript_quantification.gem_grape_crg.20130819.gtf
VB-mem-B	VB-mem-B	memory B cell venous blood	Lymphocyte	LYMPH#	-	-	memory_B_cell/Venous_blood/C001NBB3.transcript_quantification.gem_grape_crg.20130819.gtf
CD4	VB-CD4	venous blood CD4-positive, alpha-beta T cell	Lymphocyte	LYMPH#	-	-	CD4-positive_alpha-beta_T_cell/Venous_blood/S002EV11.transcript_quantification.gem_grape_crg.20141014.gtf CD4-positive_alpha-beta_T_cell/Venous_blood/S0041C11.transcript_quantification.gem_grape_crg.20141014.gtf CD4-positive_alpha-beta_T_cell/Venous_blood/S004M711.transcript_quantification.gem_grape_crg.20141014.gtf
CB-CD4	CB-CD4	cord blood CD4-positive, alpha-beta T cell	Lymphocyte	LYMPH#	-	-	CD4-positive_alpha-beta_T_cell/Cord_blood/S000RD15.transcript_quantification.gem_grape_crg.20140218.gtf CD4-positive_alpha-beta_T_cell/Cord_blood/S0018A13.transcript_quantification.gem_grape_crg.20141014.gtf
VB-Mem-CD4	VB-Mem-CD4	venous blood central memory CD4-positive alpha-beta T cell	Lymphocyte	LYMPH#	-	-	central_memory_CD4-positive_alpha-beta_T_cell/Venous_blood/C001FRB3.transcript_quantification.gem_grape_crg.20130819.gtf
VB-Eff-mem-CD4	VB-Eff-mem-CD4	venous blood effector memory CD4-positive alpha-beta T cell	Lymphocyte	LYMPH#	-	-	effector_memory_CD4-positive_alpha-beta_T_cell/Venous_blood/C001FRB4.transcript_quantification.gem_grape_crg.20130819.gtf
VB-T-Reg	VB-T-Reg	venous blood regulatory T cell	Lymphocyte	LYMPH#	-	-	regulatory_T_cell/Venous_blood/C001FRB2.transcript_quantification.gem_grape_crg.20130819.gtf
mono	VB-MONO	venous blood CD14-positive, CD16-negative classical monocyte	Granulocyte-monocyte	MONO#	-	-	CD14-positive_CD16-negative_classical_monocyte/Venous_blood/C0011IB1.transcript_quantification.gem_grape_crg.20130819.gtf CD14-positive_CD16-negative_classical_monocyte/Venous_blood/C001UYB4.transcript_quantification.gem_grape_crg.20130415.gtf CD14-positive_CD16-negative_classical_monocyte/Venous_blood/C004SQ12.transcript_quantification.gem_grape_crg.20130415.gtf
cord blood mono	CB-MONO	cord blood CD14-positive, CD16-negative classical monocyte	Granulocyte-monocyte	MONO#	-	-	CD14-positive_CD16-negative_classical_monocyte/Cord_blood/C001KHSR.transcript_quantification.gem_grape_crg.20130819.gtf CD14-positive_CD16-negative_classical_monocyte/Cord_blood/C005PS12.transcript_quantification.gem_grape_crg.20130415.gtf CD14-positive_CD16-negative_classical_monocyte/Cord_blood/S000RD13.transcript_quantification.gem_grape_crg.20130415.gtf
cord blood macrophages	CB-MAC	cord blood macrophages	Granulocyte-monocyte	MONO#	-	-	macrophage/Cord_blood/S00BHQ12.transcript_quantification.gem_grape_crg.20141014.gtf macrophage/Cord_blood/S00DVR12.transcript_quantification.gem_grape_crg.20141014.gtf
venous blood macrophages	VB-MAC	venous blood macrophages	Granulocyte-monocyte	MONO#	-	-	macrophage/Venous_blood/C005VG11.transcript_quantification.gem_grape_crg.20140106.gtf macrophage/Venous_blood/S001S712.transcript_quantification.gem_grape_crg.20140218.gtf macrophage/Venous_blood/S0022I12.transcript_quantification.gem_grape_crg.20140218.gtf
venous blood inflammatory macrophages	VB-Inf-MAC	venous blood inflammatory macrophages	Granulocyte-monocyte	MONO#	-	-	inflammatory_macrophage/Venous_blood/S001MJ12.transcript_quantification.gem_grape_crg.20140417.gtf inflammatory_macrophage/Venous_blood/S001S714.transcript_quantification.gem_grape_crg.20140106.gtf inflammatory_macrophage/Venous_blood/S0022I14.transcript_quantification.gem_grape_crg.20140106.gtf
venous blood alternatively activated macrophages	VB-Alt-MAC	venous blood alternatively activated macrophages	Granulocyte-monocyte	MONO#	-	-	alternatively_activated_macrophage/Venous_blood/S0062212.transcript_quantification.gem_grape_crg.20140106.gtf alternatively_activated_macrophage/Venous_blood/S00BS412.transcript_quantification.gem_grape_crg.20141014.gtf alternatively_activated_macrophage/Venous_blood/S00J8C11.transcript_quantification.gem_grape_crg.20141014.gtf
cord blood alternatively activated macrophages	CB-Alt-MAC	cord blood inflammatory macrophages	Granulocyte-monocyte	MONO#	-	-	alternatively_activated_macrophage/Cord_blood/S00C1H12.transcript_quantification.gem_grape_crg.20141014.gtf
neut	VB-NEUT	venous blood mature neutrophil	Granulocyte-monocyte	NEUT#, EO# and BASO#	-	-	mature_neutrophil/Venous_blood/C0010KB4.transcript_quantification.gem_grape_crg.20130415.gtf mature_neutrophil/Venous_blood/C0011IB5.transcript_quantification.gem_grape_crg.20130415.gtf mature_neutrophil/Venous_blood/C001UYB1.transcript_quantification.gem_grape_crg.20130415.gtf
cord blood neut	CB-NEUT	cord blood mature neutrophil	Granulocyte-monocyte	NEUT#, EO# and BASO#	-	-	mature_neutrophil/Cord_blood/C000XWB1.transcript_quantification.gem_grape_crg.20130819.gtf mature_neutrophil/Cord_blood/C00192B6.transcript_quantification.gem_grape_crg.20130819.gtf mature_neutrophil/Cord_blood/C004GD12.transcript_quantification.gem_grape_crg.20130415.gtf
band.form.neutrophil_bone.marrow	BM-NEUT_band	band.form.neutrophil_bone.marrow	Granulocyte-monocyte	NEUT#	-	-	Cell type Chromatin state predictions Chen L et al. 2016. “Genetic Drivers of Epigenetic and Transcriptional Variation in Human Immune Cells.” Cell 167 (5): 1398–1414.e24.
neutrophilic.metamyelocyte_bone.marrow	BM-NEUT_metamye	neutrophilic.metamyelocyte_bone.marrow	Granulocyte-monocyte	NEUT#	-	-	Cell type Chromatin state predictions Chen L et al. 2016. “Genetic Drivers of Epigenetic and Transcriptional Variation in Human Immune Cells.” Cell 167 (5): 1398–1414.e24.
neutrophilic.myelocyte_bone.marrow	BM-NEUT_mye	neutrophilic.myelocyte_bone.marrow	Granulocyte-monocyte	NEUT#	-	-	Cell type Chromatin state predictions Chen L et al. 2016. “Genetic Drivers of Epigenetic and Transcriptional Variation in Human Immune Cells.” Cell 167 (5): 1398–1414.e24.
segmented.neutrophil.of.bone.marrow_bone.marrow	BM-NEUT_seg	segmented.neutrophil.of.bone.marrow_bone.marrow	Granulocyte-monocyte	NEUT#	-	-	Cell type Chromatin state predictions Chen L et al. 2016. “Genetic Drivers of Epigenetic and Transcriptional Variation in Human Immune Cells.” Cell 167 (5): 1398–1414.e24.
alternatively.activated.macrophage_cord.blood	CB-Alt-MAC	alternatively.activated.macrophage_cord.blood	Granulocyte-monocyte	MONO#	-	-	Cell type Chromatin state predictions Chen L et al. 2016. “Genetic Drivers of Epigenetic and Transcriptional Variation in Human Immune Cells.” Cell 167 (5): 1398–1414.e24.
CD38-negative.naive.B.cell_cord.blood	CB-B	CD38-negative.naive.B.cell_cord.blood	Lymphocyte	LYMPH#	-	-	Cell type Chromatin state predictions Chen L et al. 2016. “Genetic Drivers of Epigenetic and Transcriptional Variation in Human Immune Cells.” Cell 167 (5): 1398–1414.e24.
CD4-positive.alpha-beta.T.cell_cord.blood	CB-CD4	CD4-positive.alpha-beta.T.cell_cord.blood	Lymphocyte	LYMPH#	-	-	Cell type Chromatin state predictions Chen L et al. 2016. “Genetic Drivers of Epigenetic and Transcriptional Variation in Human Immune Cells.” Cell 167 (5): 1398–1414.e24.
CD8-positive.alpha-beta.T.cell_cord.blood	CB-CD8	CD8-positive.alpha-beta.T.cell_cord.blood	Lymphocyte	LYMPH#	-	-	Cell type Chromatin state predictions Chen L et al. 2016. “Genetic Drivers of Epigenetic and Transcriptional Variation in Human Immune Cells.” Cell 167 (5): 1398–1414.e24.
inflammatory.macrophage_cord.blood	CB-Inf-MAC	inflammatory.macrophage_cord.blood	Granulocyte-monocyte	MONO#	-	-	Cell type Chromatin state predictions Chen L et al. 2016. “Genetic Drivers of Epigenetic and Transcriptional Variation in Human Immune Cells.” Cell 167 (5): 1398–1414.e24.
macrophage_cord.blood	CB-MAC	macrophage_cord.blood	Granulocyte-monocyte	MONO#	-	-	Cell type Chromatin state predictions Chen L et al. 2016. “Genetic Drivers of Epigenetic and Transcriptional Variation in Human Immune Cells.” Cell 167 (5): 1398–1414.e24.
CD14-positive.CD16-negative.classical.monocyte_cord.blood	CB-MONO	CD14-positive.CD16-negative.classical.monocyte_cord.blood	Granulocyte-monocyte	MONO#	-	-	Cell type Chromatin state predictions Chen L et al. 2016. “Genetic Drivers of Epigenetic and Transcriptional Variation in Human Immune Cells.” Cell 167 (5): 1398–1414.e24.
mature.neutrophil_cord.blood	CB-NEUT	mature.neutrophil_cord.blood	Granulocyte-monocyte	NEUT#	-	-	Cell type Chromatin state predictions Chen L et al. 2016. “Genetic Drivers of Epigenetic and Transcriptional Variation in Human Immune Cells.” Cell 167 (5): 1398–1414.e24.
cytotoxic.CD56-dim.natural.killer.cell_cord.blood	CB-NK	cytotoxic.CD56-dim.natural.killer.cell_cord.blood	Lymphocyte	LYMPH#	-	-	Cell type Chromatin state predictions Chen L et al. 2016. “Genetic Drivers of Epigenetic and Transcriptional Variation in Human Immune Cells.” Cell 167 (5): 1398–1414.e24.
erythroblast_cord.bloodmature.eosinophil_venous.blood	EB	erythroblast_cord.bloodmature.eosinophil_venous.blood	Erythroid	HCT, HGB, HLSR#, HLSR%, IRF, MCH, MCHC, MCV, MRV, MSCV, RBC#, RDW, RET# and RET%	-	-	Cell type Chromatin state predictions Chen L et al. 2016. “Genetic Drivers of Epigenetic and Transcriptional Variation in Human Immune Cells.” Cell 167 (5): 1398–1414.e24.
CD34-negative.CD41-positive.CD42-positive.megakaryocyte.cell_cord.blood	MK	CD34-negative.CD41-positive.CD42-positive.megakaryocyte.cell_cord.blood	Megakaryocytic	MPV, PCT, PDW and PLT#	-	-	Cell type Chromatin state predictions Chen L et al. 2016. “Genetic Drivers of Epigenetic and Transcriptional Variation in Human Immune Cells.” Cell 167 (5): 1398–1414.e24.
germinal.center.B.cell_tonsil	TON-GC-B	germinal.center.B.cell_tonsil	Lymphocyte	LYMPH#	-	-	Cell type Chromatin state predictions Chen L et al. 2016. “Genetic Drivers of Epigenetic and Transcriptional Variation in Human Immune Cells.” Cell 167 (5): 1398–1414.e24.
plasma.cell_tonsil	TON-PC	plasma.cell_tonsil	Lymphocyte	LYMPH#	-	-	Cell type Chromatin state predictions Chen L et al. 2016. “Genetic Drivers of Epigenetic and Transcriptional Variation in Human Immune Cells.” Cell 167 (5): 1398–1414.e24.
alternatively.activated.macrophage_venous.blood	VB-Alt-MAC	alternatively.activated.macrophage_venous.blood	Granulocyte-monocyte	MONO#	-	-	Cell type Chromatin state predictions Chen L et al. 2016. “Genetic Drivers of Epigenetic and Transcriptional Variation in Human Immune Cells.” Cell 167 (5): 1398–1414.e24.
naive B venous blood	naive B	naive B cell venous blood	Lymphocyte	LYMPH#	-	-	Cell type Chromatin state predictions Chen L et al. 2016. “Genetic Drivers of Epigenetic and Transcriptional Variation in Human Immune Cells.” Cell 167 (5): 1398–1414.e24.
CD38-negative.naive.B.cell_venous.blood	VB-B	CD38-negative.naive.B.cell_venous.blood	Lymphocyte	LYMPH#	-	-	Cell type Chromatin state predictions Chen L et al. 2016. “Genetic Drivers of Epigenetic and Transcriptional Variation in Human Immune Cells.” Cell 167 (5): 1398–1414.e24.
CD4-positive.alpha-beta.T.cell_venous.blood	VB-CD4	CD4-positive.alpha-beta.T.cell_venous.blood	Lymphocyte	LYMPH#	-	-	Cell type Chromatin state predictions Chen L et al. 2016. “Genetic Drivers of Epigenetic and Transcriptional Variation in Human Immune Cells.” Cell 167 (5): 1398–1414.e24.
CD8-positive.alpha-beta.T.cell_venous.blood	VB-CD8	CD8-positive.alpha-beta.T.cell_venous.blood	Lymphocyte	LYMPH#	-	-	Cell type Chromatin state predictions Chen L et al. 2016. “Genetic Drivers of Epigenetic and Transcriptional Variation in Human Immune Cells.” Cell 167 (5): 1398–1414.e24.
class.switched.memory.B.cell_venous.blood	VB-Class-switched-B	class.switched.memory.B.cell_venous.blood	Lymphocyte	LYMPH#	-	-	Cell type Chromatin state predictions Chen L et al. 2016. “Genetic Drivers of Epigenetic and Transcriptional Variation in Human Immune Cells.” Cell 167 (5): 1398–1414.e24.
effector.memory.CD8-positive.alpha-beta.T.cell_venous.blood	VB-Eff-mem-CD8	effector.memory.CD8-positive.alpha-beta.T.cell_venous.blood	Lymphocyte	LYMPH#	-	-	Cell type Chromatin state predictions Chen L et al. 2016. “Genetic Drivers of Epigenetic and Transcriptional Variation in Human Immune Cells.” Cell 167 (5): 1398–1414.e24.
inflammatory.macrophage_venous.blood	VB-Inf-MAC	inflammatory.macrophage_venous.blood	Granulocyte-monocyte	MONO#	-	-	Cell type Chromatin state predictions Chen L et al. 2016. “Genetic Drivers of Epigenetic and Transcriptional Variation in Human Immune Cells.” Cell 167 (5): 1398–1414.e24.
macrophage_venous.blood	VB-MAC	macrophage_venous.blood	Granulocyte-monocyte	MONO#	-	-	Cell type Chromatin state predictions Chen L et al. 2016. “Genetic Drivers of Epigenetic and Transcriptional Variation in Human Immune Cells.” Cell 167 (5): 1398–1414.e24.
central.memory.CD4-positive.alpha-beta.T.cell_venous.blood	VB-Mem-CD4	central.memory.CD4-positive.alpha-beta.T.cell_venous.blood	Lymphocyte	LYMPH#	-	-	Cell type Chromatin state predictions Chen L et al. 2016. “Genetic Drivers of Epigenetic and Transcriptional Variation in Human Immune Cells.” Cell 167 (5): 1398–1414.e24.
CD14-positive.CD16-negative.classical.monocyte_venous.blood	VB-MONO	CD14-positive.CD16-negative.classical.monocyte_venous.blood	Granulocyte-monocyte	MONO#	-	-	Cell type Chromatin state predictions Chen L et al. 2016. “Genetic Drivers of Epigenetic and Transcriptional Variation in Human Immune Cells.” Cell 167 (5): 1398–1414.e24.
mature.neutrophil_venous.blood	VB-NEUT	mature.neutrophil_venous.blood	Granulocyte-monocyte	NEUT#	-	-	Cell type Chromatin state predictions Chen L et al. 2016. “Genetic Drivers of Epigenetic and Transcriptional Variation in Human Immune Cells.” Cell 167 (5): 1398–1414.e24.
mature.neutrophil_venous.blood_stimulated	VB-Stim-NEUT	mature.neutrophil_venous.blood_stimulated	Granulocyte-monocyte	NEUT#	-	-	Cell type Chromatin state predictions Chen L et al. 2016. “Genetic Drivers of Epigenetic and Transcriptional Variation in Human Immune Cells.” Cell 167 (5): 1398–1414.e24.
unswitched.memory.B.cell_venous.blood	VB-Unswitched-B	unswitched.memory.B.cell_venous.blood	Lymphocyte	LYMPH#	-	-	Cell type Chromatin state predictions Chen L et al. 2016. “Genetic Drivers of Epigenetic and Transcriptional Variation in Human Immune Cells.” Cell 167 (5): 1398–1414.e24.
Active Enhancer High Signal H3K4me1 & H3K27Ac	E9	Active Enhancer High Signal H3K4me1 & H3K27Ac	-	-	1	-	Epigenetic mark Chromatin state predictions Chen L et al. 2016. “Genetic Drivers of Epigenetic and Transcriptional Variation in Human Immune Cells.” Cell 167 (5): 1398–1414.e24.
Enhancer High Signal H3K4me1	E8	Enhancer High Signal H3K4me1	-	-	0.1	-	Epigenetic mark Chromatin state predictions Chen L et al. 2016. “Genetic Drivers of Epigenetic and Transcriptional Variation in Human Immune Cells.” Cell 167 (5): 1398–1414.e24.
Active TSS High Signal H3K4me3 & H3K27Ac	E11	Active TSS High Signal H3K4me3 & H3K27Ac	-	-	1	-	Epigenetic mark Chromatin state predictions Chen L et al. 2016. “Genetic Drivers of Epigenetic and Transcriptional Variation in Human Immune Cells.” Cell 167 (5): 1398–1414.e24.
Active TSS High Signal H3K4me3 & H3K4me1	E10	Active TSS High Signal H3K4me3 & H3K4me1	-	-	0.1	-	Epigenetic mark Chromatin state predictions Chen L et al. 2016. “Genetic Drivers of Epigenetic and Transcriptional Variation in Human Immune Cells.” Cell 167 (5): 1398–1414.e24.
Transcription High signal H3K36me3	E2	Transcription High signal H3K36me3	-	-	0.01	-	Epigenetic mark Chromatin state predictions Chen L et al. 2016. “Genetic Drivers of Epigenetic and Transcriptional Variation in Human Immune Cells.” Cell 167 (5): 1398–1414.e24.
Transcription Low signal H3K36me3	E1	Transcription Low signal H3K36me3	-	-	0.01	-	Epigenetic mark Chromatin state predictions Chen L et al. 2016. “Genetic Drivers of Epigenetic and Transcriptional Variation in Human Immune Cells.” Cell 167 (5): 1398–1414.e24.
Low signal	E4	Low signal	-	-	0.001	-	Epigenetic mark Chromatin state predictions Chen L et al. 2016. “Genetic Drivers of Epigenetic and Transcriptional Variation in Human Immune Cells.” Cell 167 (5): 1398–1414.e24.
Repressed Polycomb TSS High Signal H3K27me3 & H3K4me3 & H3K4me1	E7	Repressed Polycomb TSS High Signal H3K27me3 & H3K4me3 & H3K4me1	-	-	0.05	-	Epigenetic mark Chromatin state predictions Chen L et al. 2016. “Genetic Drivers of Epigenetic and Transcriptional Variation in Human Immune Cells.” Cell 167 (5): 1398–1414.e24.
Repressed Polycomb High signal H3K27me3	E5	Repressed Polycomb High signal H3K27me3	-	-	0.05	-	Epigenetic mark Chromatin state predictions Chen L et al. 2016. “Genetic Drivers of Epigenetic and Transcriptional Variation in Human Immune Cells.” Cell 167 (5): 1398–1414.e24.
Repressed Polycomb Low signal H3K27me3	E6	Repressed Polycomb Low signal H3K27me3	-	-	0.05	-	Epigenetic mark Chromatin state predictions Chen L et al. 2016. “Genetic Drivers of Epigenetic and Transcriptional Variation in Human Immune Cells.” Cell 167 (5): 1398–1414.e24.
Heterochromatin High Signal H3K9me3	E3	Heterochromatin High Signal H3K9me3	-	-	0.05	-	Epigenetic mark Chromatin state predictions Chen L et al. 2016. “Genetic Drivers of Epigenetic and Transcriptional Variation in Human Immune Cells.” Cell 167 (5): 1398–1414.e24.
