## Supplemental Table 6 for "Integrating Natural and Engineered Genetic Variation to Decode Regulatory Influence on Blood Traits"

### Sheet: Table_S6
VAR	MPRA_CLASS	MPRA_positive_cells	rs	Mechanistic_Class	Manual_curation	Candidate_effector	OpenTargets_QTL	Whole_blood_DE_HGNC_string	Whole_blood_DTU_HGNC_string	Monocyte_DE_HGNC_string	Tcell_DE_HGNC_string	Neutrophil_DE_HGNC_string	Neutrophil_DTU_HGNC_string	Tcell_DTU_HGNC_string	Monocyte_DTU_HGNC_string	Proxy_rsid_string	Replication_OT_QTL	VAR_38	Multi_Lineage	Lineage_string	phenotype_DEF_string	maf_origin	VEP_DEF_LABELS_wCSQ	integration_category	Mechanistic_Class_compressed	interaction
chr1_101744646_C_G	MPRA_positive	K562	rs77046277	No RNA effect	Unknown mechanism	S1PR1	NOT FOUND	NA	NA	NA	NA	NA	NA	NA	NA	rs77372977__0.86__PPIAP7(DOWNSTREAM)	NA	chr1_101279090_C_G	Lineage restricted	lymphocyte lineage	MONO%;NEUT%;LYMPH#;LYMPH%;WBC#	0.001514	INTERGENIC	Double negatives	No RNA effect	MPRA_positive|No RNA effect
chr1_158613314_G_A	MPRA_negative	NA	rs200830867	No RNA effect	Unknown mechanism	SPTA1	NOT FOUND	NA	NA	NA	NA	NA	NA	NA	NA	rs369186418__0.69__NA(INTERGENIC)|rs555280966__0.67__NA(REGULATORY);EI24P2(DOWNSTREAM)|rs183408858__0.85__NA(INTERGENIC)|rs189857927__0.67__OR6Y1(UPSTREAM)|rs76012885__0.57__NA(REGULATORY);MNDA(NCT,INTRON)	NA	chr1_158643524_G_A	Lineage restricted	erythroid lineage	MCHC;RET#;RET%;HLSR#;HLSR%;MRV;MSCV	0.009092	INTRON	Double negatives	No RNA effect	MPRA_negative|No RNA effect
chr1_158638260_G_A	MPRA_positive	CHRF	rs140446749	No RNA effect	Coding proxy	SPTA1	NOT FOUND	NA	NA	NA	NA	NA	NA	NA	NA	rs140554024__0.61__OR10R2(DOWNSTREAM);RP11-144L1.4(NCT)|rs138055271__0.74__SPTA1(UPSTREAM,NCT,DOWNSTREAM,MISS)|rs148912436__1__SPTA1(MISS)	NA	chr1_158668470_G_A	Lineage restricted	erythroid lineage	MCV;MCH;MCHC;RDW;RET#;RET%;HLSR#;HLSR%;MRV;MSCV	0.011564	INTRON	MPRA+/RNA-	No RNA effect	MPRA_positive|No RNA effect
chr1_198680015_G_A	MPRA_positive	CHRF	rs12733073	DE	GeneBass/lit. supported	PTPRC	PTPRC	PTPRC	NA	NA	NA	NA	NA	NA	NA	rs140397035__0.64__NA(INTERGENIC)|rs34991194__0.62__NA(INTERGENIC,REGULATORY)|rs35224658__0.71__NA(INTERGENIC)	eQTL_OT_FOUND	chr1_198710886_G_A	Lineage restricted	lymphocyte lineage	MONO%;LYMPH#;LYMPH%;WBC#	0.009897	INTRON	Double positives	DE and or ATU	MPRA_positive|DE and or ATU
chr1_202129205_G_A	MPRA_positive	CHRF|THP1	rs147176673	DE	GeneBass/lit. supported	PTPN7	PTPN7 and ARL8A	PTPN7;ARL8A	NA	PTPN7	PTPN7	PTPN7	NA	NA	NA	NA	eQTL_OT_FOUND	chr1_202160077_G_A	Multi Lineage	erythroid lineage;megakaryocytic lineage	MSCV;PLT#;PCT;BASO%	0.015254	INTRON	Double positives	DE and or ATU	MPRA_positive|DE and or ATU
chr1_29217311_G_A	MPRA_negative	NA	rs115820925	ATU	GeneBass/lit. supported	EPB41	RCC1	NA	NA	NA	NA	NA	NA	EPB41	NA	rs183557510__0.52__PHACTR4(NCT,INTRON)|rs139376744__0.53__PHACTR4(NCT,INTRON)|rs186394361__0.52__RCC1(UPSTREAM,INTRON);SNHG3(DOWNSTREAM);snoU13(UPSTREAM)|rs181236150__0.59__NA(INTERGENIC)|rs572858219__0.54__OPRD1(UPSTREAM)|rs114555150__0.68__EPB41(NCT,INTRON)|rs146419650__0.76__EPB41(NCT,INTRON)|rs113492552__0.56__MECR(NCT,DOWNSTREAM,NMD,INTRON)	eQTL_OT_FOUND	chr1_28890799_G_A	Lineage restricted	erythroid lineage	MRV	0.007588	INTRON	MPRA-/RNA+	DE and or ATU	MPRA_negative|DE and or ATU
chr1_91606142_A_G	MPRA_positive	K562	rs188951504	No RNA effect	Unknown mechanism	ABSENT	NOT FOUND	NA	NA	NA	NA	NA	NA	NA	NA	rs189955976__0.55__NA(INTERGENIC)	NA	chr1_91140585_A_G	Lineage restricted	granulocyte monocyte lineage	MONO#	0.001622	INTERGENIC	MPRA+/RNA-	No RNA effect	MPRA_positive|No RNA effect
chr1_92925654_G_C	MPRA_positive	K562|CHRF|HL60	rs150649461	DE + ATU	GeneBass/lit. supported	EVI5, GFI1	EVI5, GFI1	EVI5;GFI1	EVI5	GFI1	NA	NA	NA	NA	NA	rs141094656__0.95__GLMN(INTRON,UPSTREAM,NMD)|rs139795227__0.99__NA(REGULATORY);RPAP2(INTRON,NCT)	eQTL_OT_FOUND	chr1_92460097_G_C	Lineage restricted	granulocyte monocyte lineage	MONO#;MONO%;LYMPH%;WBC#	0.014753	INTERGENIC	MPRA-/RNA+	DE and or ATU	MPRA_positive|DE and or ATU
chr1_92981236_T_G	MPRA_negative	NA	rs184721335	No RNA effect	Coding proxy	EVI5, GFI1	NOT FOUND	NA	NA	NA	NA	NA	NA	NA	NA	rs568310492__0.68__BTBD8(UPSTREAM);SETSIP(UPSTREAM)|rs116830401__0.61__BTBD8(INTRON);GAPDHP46(UPSTREAM)|rs575336976__0.64__RN7SL824P(UPSTREAM);RPAP2(DOWNSTREAM)|rs147912709__0.59__NA(INTERGENIC)|rs150597663__0.63__NA(INTERGENIC)|rs116564084__0.63__NA(REGULATORY);EVI5(DOWNSTREAM,UTR3)|rs182528877__0.62__NA(REGULATORY);EVI5(INTRON,NCT)|rs148668479__0.95__NA(INTERGENIC)|rs145603701__0.65__FAM69A(INT…	NA	chr1_92515679_T_G	Lineage restricted	granulocyte monocyte lineage	MONO%	0.004255	INTRON	Double negatives	No RNA effect	MPRA_negative|No RNA effect
chr1_93482787_G_A	MPRA_negative	NA	rs181604840	No RNA effect	Unknown mechanism	EVI5;GFI1	NOT FOUND	NA	NA	NA	NA	NA	NA	NA	NA	rs141094656__0.35__GLMN(INTRON,UPSTREAM,NMD)|rs139795227__0.36__NA(REGULATORY);RPAP2(INTRON,NCT)	NA	chr1_93017230_G_A	Lineage restricted	granulocyte monocyte lineage	MONO#	0.00777	INTERGENIC	Double negatives	No RNA effect	MPRA_negative|No RNA effect
chr10_9032555_C_G	MPRA_negative	NA	rs72782676	No_RNA_Seq_HET_carriers	No RNA Seq HET carriers	ABSENT	NOT FOUND	NA	NA	NA	NA	NA	NA	NA	NA	NA	No_RNA_Seq_HET_carriers	chr10_8990592_C_G	Lineage restricted	granulocyte monocyte lineage	EO#;EO%	0.006982	INTERGENIC	NA	NA	NA
chr12_110331967_G_A	MPRA_positive	K562|HL60	rs529320227	No_RNA_Seq_HET_carriers	No RNA Seq HET carriers	ABSENT	NOT FOUND	NA	NA	NA	NA	NA	NA	NA	NA	NA	No_RNA_Seq_HET_carriers	chr12_109894162_G_A	Lineage restricted	megakaryocytic lineage	PLT#	0.000798	INTERGENIC	NA	NA	NA
chr12_112092462_G_A	MPRA_negative	NA	rs184354242	No RNA effect	Unknown mechanism	ATXN2	NOT FOUND	NA	NA	NA	NA	NA	NA	NA	NA	rs186201787__0.52__HSPA8P14(UPSTREAM);RP3-473L9.4(NCT)|rs537747341__0.78__ATXN2(INTRON,UPSTREAM,NMD,NCT)|rs1285830261__0.91__ALDH2(UPSTREAM,NMD,INTRON);RP11-162P23.2(INTRON)	NA	chr12_111654658_G_A	Lineage restricted	erythroid lineage	MRV;MSCV	0.002697	INTRON	Double negatives	No RNA effect	MPRA_negative|No RNA effect
chr12_22610292_G_C	MPRA_positive	K562|HL60|CHRF	rs76639840	No RNA effect	Unknown mechanism	ABSENT	NOT FOUND	NA	NA	NA	NA	NA	NA	NA	NA	rs143694327__0.53__ST8SIA1(NCT)|rs117601824__0.59__ST8SIA1(NCT,INTRON,NMD)	NA	chr12_22457358_G_C	Lineage restricted	megakaryocytic lineage	PLT#;PDW;PCT	0.005645	INTRON	MPRA+/RNA-	No RNA effect	MPRA_positive|No RNA effect
chr12_53309769_A_G	MPRA_negative	NA	rs527678952	No_RNA_Seq_HET_carriers	No RNA Seq HET carriers	ABSENT	NOT FOUND	NA	NA	NA	NA	NA	NA	NA	NA	NA	No_RNA_Seq_HET_carriers	chr12_52915985_A_G	Lineage restricted	erythroid lineage	MRV	0.000528	INTRON	NA	NA	NA
chr13_28604007_T_C	MPRA_negative	NA	rs76428106	No RNA effect	Unknown mechanism	FLT3	FLT3	NA	NA	NA	NA	NA	NA	NA	NA	NA	eQTL_OT_ABSENT	chr13_28029870_T_C	Multi Lineage	granulocyte monocyte lineage;lymphocyte lineage	MONO#;MONO%;NEUT#;BASO#;LYMPH#;LYMPH%;WBC#	0.013008	INTRON	Double negatives	No RNA effect	MPRA_negative|No RNA effect
chr14_23587046_A_C	MPRA_positive	HL60|K562	rs147453535	DE + ATU	Other tissue needed	CEBPE	NOT FOUND	NA	NA	NA	PRMT5-AS1	NA	NA	PRMT5-AS1	NA	NA	NA	chr14_23117837_A_C	Lineage restricted	granulocyte monocyte lineage	BASO#;BASO%;EO#;EO%	0.008831	INTRON	Double positives	DE and or ATU	MPRA_positive|DE and or ATU
chr14_51132622_T_C	MPRA_positive	K562	rs550463489	ATU	other gene	SOS2	NOT FOUND	NA	ATL1	NA	NA	NA	NA	NA	NA	rs187017381__1__RN7SL452P(UPSTREAM);SAV1(INTRON)|rs146291102__0.94__NA(REGULATORY);NIN(INTRON,UPSTREAM,NCT,NMD)	NA	chr14_50665904_T_C	Lineage restricted	megakaryocytic lineage	PLT#;MPV	0.000826	INTRON	Double positives	DE and or ATU	MPRA_positive|DE and or ATU
chr14_74218569_C_T	MPRA_positive	K562|HL60	rs544453779	No RNA effect	Unknown mechanism	ZNF410	NOT FOUND	NA	NA	NA	NA	NA	NA	NA	NA	rs146203818__0.74__ACOT6(INTRON);RP3-414A15.10(DOWNSTREAM,NCT)|rs146203818__0.74__ACOT6(INTRON);RP3-414A15.10(DOWNSTREAM,NCT)|rs143702524__0.72__ELMSAN1(NCT,INTRON)|rs145864106__0.7__ELMSAN1(NCT,INTRON)|rs188664363__0.42__NA(INTERGENIC)|rs149177728__0.38__NA(INTERGENIC)	NA	chr14_73751866_C_T	Lineage restricted	erythroid lineage	RET#;RET%;HLSR#;HLSR%	0.006946	INTRON	Double negatives	No RNA effect	MPRA_positive|No RNA effect
chr15_65174438_C_A	MPRA_negative	NA	rs188761057	DE	other gene	ZNF609 and PLEKHO2	ANKDD1A	ANKDD1A	NA	NA	NA	NA	NA	NA	NA	rs200372603__0.51__NA(REGULATORY);AC069368.3(NCT,INTRON);PLEKHO2(INTRON)|rs577341428__0.58__NA(REGULATORY);AC069368.3(NCT,INTRON);PLEKHO2(INTRON)	eQTL_OT_FOUND	chr15_64882239_C_A	Lineage restricted	megakaryocytic lineage	PDW	0.01338	INTRON	MPRA-/RNA+	DE and or ATU	MPRA_negative|DE and or ATU
chr15_65174494_A_G	MPRA_negative	NA	rs149678861	DE	GeneBass/lit. supported	ZNF609 and PLEKHO2	NOT FOUND	ZNF609	NA	NA	NA	NA	NA	NA	NA	rs141207816__0.61__DAPK2(INTRON)|rs144277573__0.64__SNX1(INTRON,UPSTREAM,NMD,NCT,DOWNSTREAM)|rs574272804__0.76__RN7SL595P(UPSTREAM);TRIP4(NCT,DOWNSTREAM,NMD,INTRON)|rs144783059__0.77__NA(REGULATORY);ZNF609(NCT,INTRON)|rs547391643__0.73__PIF1(DOWNSTREAM)|rs117290810__0.56__SPG21(UPSTREAM)	NA	chr15_64882295_A_G	Lineage restricted	megakaryocytic lineage	PDW	0.002287	INTRON	MPRA-/RNA+	DE and or ATU	MPRA_negative|DE and or ATU
chr16_155132_C_T	MPRA_negative	NA	rs187174553	DE + ATU	Other tissue needed	NPRL3 / Hemoglobin subunit mu	HBQ1 and POLR3K	RP11-161M6.3	NPRL3	NA	NA	NA	NA	NA	NA	rs180779912__0.78__NA(TFBS,REGULATORY);MPG(UPSTREAM);RHBDF1(UPSTREAM)|rs570338820__0.77__NPRL3(NMD,NCT,INTRON);Z69666.2(DOWNSTREAM)	eQTL_OT_NOT_TESTED	chr16_105134_C_T	Lineage restricted	erythroid lineage	MCV;MCH	0.005973	INTRON	MPRA-/RNA+	DE and or ATU	MPRA_negative|DE and or ATU
chr16_24761046_G_A	MPRA_positive	CHRF|K562	rs181042823	No RNA effect	Unknown mechanism	SLC5A11	NOT FOUND	NA	NA	NA	NA	NA	NA	NA	NA	rs185387501__0.69__NA(INTERGENIC)|rs1480032253;rs555570540__0.74__AC012317.1(DOWNSTREAM)|rs1480032253;rs555570540__0.74__AC012317.1(DOWNSTREAM)|rs1480032253;rs555570540__0.74__AC012317.1(DOWNSTREAM)|rs1480032253;rs555570540__0.74__AC012317.1(DOWNSTREAM)|rs1480032253;rs555570540__0.74__AC012317.1(DOWNSTREAM)|rs2112787__0.71__SLC5A11(INTRON,DOWNSTREAM,NMD)|rs532700303__0.52__SLC5A11(INTRON,NMD)	NA	chr16_24749725_G_A	Lineage restricted	megakaryocytic lineage	MPV	0.00373	INTRON	MPRA+/RNA-	No RNA effect	MPRA_positive|No RNA effect
chr16_333719_G_C	MPRA_negative	NA	rs573620537	No_RNA_Seq_HET_carriers	No RNA Seq HET carriers	PDIA2	NOT FOUND	NA	NA	NA	NA	NA	NA	NA	NA	NA	No_RNA_Seq_HET_carriers	chr16_283719_G_C	Lineage restricted	erythroid lineage	RBC#;MCV;MCH;MCHC;MSCV	0.000152	INTRON	NA	NA	NA
chr16_67250992_C_T	MPRA_negative	NA	rs55691975	DE	Coding proxy	AGRP, LRRC29, PARD6A , E2F4, EXOC3L1	NOT FOUND	LRRC29	NA	NA	NA	NA	NA	NA	NA	rs182518961__0.82__NAE1(INTRON)|rs117616318__0.64__NA(REGULATORY);CES3(NMD,NCT,UPSTREAM,INTRON);RP11-361L15.4(NCT)|rs71649613__0.64__CES3(NMD,INTRON)|rs191091369__0.65__NA(REGULATORY);C16orf70(UPSTREAM);CBFB(DOWNSTREAM)|rs34017457__0.67__C16orf70(MISS,NCT,UPSTREAM)|rs77960079__0.66__NA(TFBS,REGULATORY);E2F4(DOWNSTREAM,NCT,UTR3);ELMO3(UPSTREAM);MIR328(DOWNSTREAM)|rs181042996__0.66__ELMO3(DOWNSTREA…	NA	chr16_67217089_C_T	Lineage restricted	erythroid lineage	MCV;MCH;MRV;MSCV	0.004741	INTRON	MPRA-/RNA+	DE and or ATU	MPRA_negative|DE and or ATU
chr16_67690688_C_T	MPRA_negative	NA	rs141279119	No RNA effect	Coding proxy	FAM65A (RIPOR1)	NOT FOUND	NA	NA	NA	NA	NA	NA	NA	NA	rs575774692__0.57__CES4A(NMD,UPSTREAM,INTRON)|rs143264468__0.62__AC040160.1(INTRON);LRRC29(NCT,INTRON)|rs543251970__0.82__NA(REGULATORY);FHOD1(UPSTREAM);SLC9A5(UPSTREAM,INTRON,NCT)|rs761031252__0.62__CTC-277H1.7(NCT);SLC9A5(INTRON,NCT,DOWNSTREAM,NMD)|rs530515679__0.6__KCTD19(NCT,INTRON);PLEKHG4(DOWNSTREAM)|rs562348813__0.69__NA(REGULATORY);LRRC36(NMD,INTRON,NCT,UPSTREAM)|rs183208454__0.69__CTD-20…	NA	chr16_67656785_C_T	Lineage restricted	erythroid lineage	RDW;MSCV	0.000632	INTRON	MPRA+/RNA-	No RNA effect	MPRA_negative|No RNA effect
chr16_85595360_G_C	MPRA_negative	NA	rs183401583	No RNA effect	Unknown mechanism	GSE1	NOT FOUND	NA	NA	NA	NA	NA	NA	NA	NA	rs190158011__0.76__CTD-2542L18.1(UPSTREAM)	NA	chr16_85561754_G_C	Lineage restricted	megakaryocytic lineage	PDW	0.003498	INTERGENIC	Double negatives	No RNA effect	MPRA_negative|No RNA effect
chr16_86016328_C_T	MPRA_positive	THP1	rs11642657	No RNA effect	Unknown mechanism	IRF8, COX4I1	NOT FOUND	NA	NA	NA	NA	NA	NA	NA	NA	NA	NA	chr16_85982722_C_T	Lineage restricted	granulocyte monocyte lineage	MONO#;MONO%;NEUT#;WBC#	0.007401	INTRON	Double negatives	No RNA effect	MPRA_positive|No RNA effect
chr16_89094897_C_T	MPRA_negative	NA	rs146008976	No RNA effect	Coding proxy	CBFA2T3	NOT FOUND	NA	NA	NA	NA	NA	NA	NA	NA	rs539886036__0.63__NA(REGULATORY);CBFA2T3(UPSTREAM,UTR5)	NA	chr16_89028489_C_T	Lineage restricted	erythroid lineage	MCV;MCH	0.007378	INTERGENIC	MPRA+/RNA-	No RNA effect	MPRA_negative|No RNA effect
chr17_16949211_C_A	MPRA_negative	NA	rs529055326	No RNA effect	Unknown mechanism	ABSENT	NOT FOUND	NA	NA	NA	NA	NA	NA	NA	NA	rs568982652__0.83__NA(REGULATORY);AC104024.2(DOWNSTREAM)|rs577738715__0.73__COPS3(NMD,INTRON,DOWNSTREAM,NCT,UPSTREAM)|rs577738715__0.73__COPS3(NMD,INTRON,DOWNSTREAM,NCT,UPSTREAM)	NA	chr17_17045897_C_A	Lineage restricted	erythroid lineage	MCV;MSCV	0.005483	INTRON	Double negatives	No RNA effect	MPRA_negative|No RNA effect
chr17_27197056_G_T	MPRA_negative	NA	rs192935935	No RNA effect	Coding proxy	KIAA0100, RPL23A	NOT FOUND	NA	NA	NA	NA	NA	NA	NA	NA	rs148212551__0.9__RP11-192H23.4(DOWNSTREAM,NMD,INTRON);RP11-192H23.6(UPSTREAM);RP11-192H23.8(UPSTREAM);SGK494(DOWNSTREAM);SPAG5(UPSTREAM);SPAG5-AS1(NCT)|rs141913613__0.92__KIAA0100(DOWNSTREAM,INTRON);RP11-192H23.7(UPSTREAM)|rs550346351__0.93__NA(TFBS,REGULATORY);KIAA0100(UTR5,NMD,UPSTREAM,NCT,INTRON);SDF2(DOWNSTREAM)|rs548176154__0.59__PIPOX(NCT);SEZ6(INTRON)|rs186590340__0.62__PIPOX(NCT,DOWNSTRE…	NA	chr17_28870038_G_T	Lineage restricted	megakaryocytic lineage	MPV	0.006317	INTERGENIC	MPRA+/RNA-	No RNA effect	MPRA_negative|No RNA effect
chr17_27778073_C_T	MPRA_positive	CHRF|K562	rs191010498	No RNA effect	Coding proxy	KIAA0100, SSH2	NOT FOUND	NA	NA	NA	NA	NA	NA	NA	NA	rs148212551__0.26__RP11-192H23.4(INTRON,DOWNSTREAM,NMD);RP11-192H23.6(UPSTREAM);RP11-192H23.8(UPSTREAM);SGK494(DOWNSTREAM);SPAG5(UPSTREAM);SPAG5-AS1(NCT)|rs141913613__0.25__KIAA0100(DOWNSTREAM,INTRON);RP11-192H23.7(UPSTREAM)|rs550346351__0.26__NA(REGULATORY,TFBS);KIAA0100(NMD,UPSTREAM,NCT,INTRON,UTR5);SDF2(DOWNSTREAM)|rs548176154__0.2__PIPOX(NCT);SEZ6(INTRON)|rs186590340__0.53__PIPOX(NCT,DOWNSTRE…	NA	chr17_29451055_C_T	Lineage restricted	megakaryocytic lineage	PLT#;MPV	0.01037	INTRON	MPRA+/RNA-	No RNA effect	MPRA_positive|No RNA effect
chr17_38764524_T_A	MPRA_positive	THP1|K562|HL60	rs112401631	DE + ATU	GeneBass/lit. supported	CCR7	NOT FOUND	SMARCE1;CCR7;KRT10	NA	CCR7	NA	NA	NA	NA	CCR7	NA	NA	chr17_40608272_T_A	Multi Lineage	granulocyte monocyte lineage;lymphocyte lineage	EO#;EO%;LYMPH#;LYMPH%	0.022641	INTERGENIC	MPRA-/RNA+	DE and or ATU	MPRA_positive|DE and or ATU
chr17_47856909_A_G	MPRA_negative	NA	rs575705078	No RNA effect	Unknown mechanism	FAM117A	NOT FOUND	NA	NA	NA	NA	NA	NA	NA	NA	rs568347130__1__NA(REGULATORY);FAM117A(NCT,INTRON)	NA	chr17_49779547_A_G	Lineage restricted	erythroid lineage	RBC#;MCV;MCH;RDW;MRV;MSCV	0.000829	INTRON	MPRA+/RNA-	No RNA effect	MPRA_negative|No RNA effect
chr17_56339594_A_C	MPRA_negative	NA	rs546552332	DE	Coding proxy	MPO	NOT FOUND	OR4D1	NA	NA	NA	NA	NA	NA	NA	rs559106724__0.62__NA(INTERGENIC)|rs150579989__0.94__NA(REGULATORY);EPX(MISS)|rs150579989__0.94__NA(REGULATORY);EPX(MISS)|rs119468010__0.93__LPO(DOWNSTREAM);MPO(DOWNSTREAM,MISS)|rs536954161__0.72__NA(REGULATORY);BZRAP1-AS1(NCT);RNF43(INTRON,UPSTREAM)	NA	chr17_58262233_A_C	Lineage restricted	granulocyte monocyte lineage	BASO#;BASO%	0.003291	INTRON	MPRA-/RNA+	DE and or ATU	MPRA_negative|DE and or ATU
chr17_56603493_C_T	MPRA_negative	NA	rs148548662	DE	Coding proxy	MPO	TRIM37	BZRAP1-AS1	NA	NA	NA	NA	NA	NA	NA	rs8178414__0.61__LPO(UTR3,NMD);MPO(DOWNSTREAM)|rs56378716__0.68__NA(REGULATORY);MPO(NCT,DOWNSTREAM,UPSTREAM,MISS)|rs138284624__0.69__NA(REGULATORY);BZRAP1(DOWNSTREAM,INTRON,UPSTREAM,NCT)|rs140236648__0.87__NA(REGULATORY);BZRAP1-AS1(NCT);RNF43(INTRON)|rs144821560__0.88__NA(REGULATORY);TEX14(NMD,INTRON)|rs144426810__0.88__NA(TFBS,REGULATORY);RNU1-108P(NCT);TEX14(NMD,INTRON)|rs184451683__0.94__PPM1E…	eQTL_OT_FOUND	chr17_58526132_C_T	Lineage restricted	granulocyte monocyte lineage	NEUT#;WBC#	0.011787	INTRON	MPRA-/RNA+	DE and or ATU	MPRA_negative|DE and or ATU
chr17_58602131_G_A	MPRA_positive	K562|CHRF	rs142122062	ATU	Coding proxy	USP32	NOT FOUND	NA	VMP1	NA	NA	NA	NA	NA	NA	rs142372395__0.97__USP32(SYN)|rs564507472__0.94__USP32(INTRON,NCT)|rs139022065__0.66__PPM1D(NMD,INTRON)|rs183637743__0.58__BCAS3(UPSTREAM,NCT,INTRON)	NA	chr17_60524770_G_A	Lineage restricted	erythroid lineage	MCV;MCH	0.00303	INTRON	Double positives	DE and or ATU	MPRA_positive|DE and or ATU
chr17_7106378_G_A	MPRA_positive	K562	rs200489612	DE + ATU	other gene	ASGR1	NOT FOUND	WRAP53;SLC16A11;TMEM256-PLSCR3	ELP5	NA	NA	NA	NA	NA	NA	rs186021206__0.6__NA(INTERGENIC)|rs754165241;rs758641530;rs757572259__0.62__NA(REGULATORY);ASGR1(INTRON,NCT)|rs754165241;rs758641530;rs757572259__0.62__NA(REGULATORY);ASGR1(INTRON,NCT)|rs754165241;rs758641530;rs757572259__0.62__NA(REGULATORY);ASGR1(INTRON,NCT)|rs754165241;rs758641530;rs757572259__0.62__NA(REGULATORY);ASGR1(INTRON,NCT)|rs180915454__0.71__NA(REGULATORY);RP1-4G17.2(UPSTREAM);SLC2A4(…	NA	chr17_7203059_G_A	Lineage restricted	erythroid lineage	HCT	0.005272	INTRON	MPRA-/RNA+	DE and or ATU	MPRA_positive|DE and or ATU
chr18_42041131_T_G	MPRA_positive	CHRF	rs72899729	No RNA effect	Unknown mechanism	ABSENT	NOT FOUND	NA	NA	NA	NA	NA	NA	NA	NA	rs140542218__0.5__NA(REGULATORY);CTC-782O7.1(NCT)|rs183864370__0.6__CTC-782O7.1(NCT)|rs117018313__0.6__CTC-782O7.1(NCT)|rs138795868__0.54__CTC-782O7.1(NCT)|rs72901563__0.57__CTC-782O7.1(NCT)|rs72901579__0.57__CTC-782O7.1(NCT)|rs72903574__0.52__NA(INTERGENIC,REGULATORY)|rs7237573__0.51__NA(INTERGENIC)	NA	chr18_44461166_T_G	Lineage restricted	megakaryocytic lineage	PCT	0.013365	INTRON	MPRA+/RNA-	No RNA effect	MPRA_positive|No RNA effect
chr18_60880701_T_C	MPRA_positive	CHRF	rs187971642	No RNA effect	Other tissue needed	BCL2	NOT FOUND	NA	NA	NA	NA	NA	NA	NA	NA	NA	NA	chr18_63213468_T_C	Lineage restricted	lymphocyte lineage	LYMPH#;LYMPH%	0.006298	INTRON	MPRA+/RNA-	No RNA effect	MPRA_positive|No RNA effect
chr18_60920854_C_T	MPRA_positive	CHRF	rs17758695	ATU	GeneBass/lit. supported	BCL2	NOT FOUND	NA	KDSR	NA	NA	NA	BCL2	BCL2	NA	NA	NA	chr18_63253621_C_T	Multi Lineage	erythroid lineage;megakaryocytic lineage;granulocyte monocyte lineage	RBC#;MCV;MCH;MRV;MSCV;PLT#;MPV;PCT;MONO#;MONO%;NEUT#;BASO#;BASO%;EO#;EO%;WBC#	0.02945	INTRON	Double positives	DE and or ATU	MPRA_positive|DE and or ATU
chr18_67856078_G_A	MPRA_positive	K562	rs145037750	No RNA effect	Unknown mechanism	CCDC102B, RTTN	NOT FOUND	NA	NA	NA	NA	NA	NA	NA	NA	rs146068981__0.59__CD226(INTRON)|rs150521764__0.57__RTTN(NMD,INTRON)|rs138397934__0.68__NA(REGULATORY);RTTN(NCT,NMD,DOWNSTREAM,INTRON)	NA	chr18_70188842_G_A	Lineage restricted	erythroid lineage	MRV	0.008722	INTRON	Double negatives	No RNA effect	MPRA_positive|No RNA effect
chr19_10676941_G_A	MPRA_positive	CHRF	rs3218221	No_RNA_Seq_HET_carriers	No RNA Seq HET carriers	KRI1	CDKN2D	NA	NA	NA	NA	NA	NA	NA	NA	rs1333810656__0.54__CTD-2369P2.5(NCT);ICAM1(INTRON)|rs5030394__0.59__CTD-2369P2.5(NCT);ICAM1(UPSTREAM,INTRON)|rs147946810__0.63__AP1M2(INTRON,DOWNSTREAM,NMD)|rs117717044__0.6__SLC44A2(DOWNSTREAM,UPSTREAM,NCT,NMD,INTRON)|rs117217428__0.61__NA(INTERGENIC)	No_RNA_Seq_HET_carriers	chr19_10566265_G_A	Lineage restricted	granulocyte monocyte lineage	BASO#;BASO%	0.004481	UPSTREAM	NA	NA	NA
chr19_11210157_C_T	MPRA_positive	K562	rs17242843	DE	GeneBass/lit. supported	EPOR, DOCK6	NOT FOUND	DOCK6;EPOR	NA	NA	NA	NA	NA	NA	NA	rs17242843__NA__CDKN2D(UTR3)	NA	chr19_11099481_C_T	Lineage restricted	erythroid lineage	RDW;MSCV	0.000876	INTRON	Double positives	DE and or ATU	MPRA_positive|DE and or ATU
chr19_15653669_T_C	MPRA_negative	NA	rs569022307	ATU	GeneBass/lit. supported	RASAL3	NOT FOUND	NA	RASAL3	NA	NA	NA	NA	NA	NA	NA	NA	chr19_15542858_T_C	Lineage restricted	lymphocyte lineage	LYMPH#	0.004084	INTRON	MPRA-/RNA+	DE and or ATU	MPRA_negative|DE and or ATU
chr19_3203962_C_T	MPRA_negative	NA	rs144284241	DE	Coding proxy	S1PR4 and MFSD12	NOT FOUND	MFSD12	NA	NA	NA	NA	NA	NA	NA	rs3746072__0.91__NA(REGULATORY);S1PR4(DOWNSTREAM,MISS)	NA	chr19_3203964_C_T	Multi Lineage	granulocyte monocyte lineage;lymphocyte lineage	MONO#;NEUT#;NEUT%;BASO%;LYMPH#;LYMPH%;WBC#	0.006534	INTRON	Double positives	DE and or ATU	MPRA_negative|DE and or ATU
chr19_35776481_C_T	MPRA_positive	K562	rs570714594	No RNA effect	Other tissue needed	HAMP	NOT FOUND	NA	NA	NA	NA	NA	NA	NA	NA	rs117170711__0.93__AD000684.2(DOWNSTREAM);LSR(INTRON,DOWNSTREAM,UPSTREAM);USF2(UPSTREAM)|rs116913005__0.9__NA(TFBS,REGULATORY);HAMP(UPSTREAM);USF2(DOWNSTREAM)|rs527640592__0.6__CD22(UPSTREAM,NMD,DOWNSTREAM,NCT,INTRON)|rs970994120__0.89__NA(REGULATORY);FFAR1(DOWNSTREAM)	NA	chr19_35285578_C_T	Lineage restricted	erythroid lineage	MCH;MCHC;RDW	0.001331	DOWNSTREAM	MPRA+/RNA-	No RNA effect	MPRA_positive|No RNA effect
chr2_144084356_C_T	MPRA_negative	NA	rs192828153	DE	Regulatory proxy	ARHGAP15	NOT FOUND	ARHGAP15	NA	NA	NA	NA	NA	NA	NA	rs140397066__0.67__AC096558.1(NCT);ARHGAP15(NCT,INTRON);RP11-570L15.2(NCT)|rs141234028__0.38__ARHGAP15(NCT,NMD,INTRON);RP11-570L15.1(NCT);RP11-570L15.2(NCT)	NA	chr2_143326787_C_T	Multi Lineage	granulocyte monocyte lineage;lymphocyte lineage	MONO#;LYMPH#;LYMPH%	0.007026	INTRON	MPRA-/RNA+	DE and or ATU	MPRA_negative|DE and or ATU
chr2_144162105_A_G	MPRA_negative	NA	rs140397066	DE	GeneBass/lit. supported	ARHGAP15	NOT FOUND	ARHGAP15	NA	NA	NA	NA	NA	NA	NA	rs192828153__0.67__AC096558.1(NCT);ARHGAP15(NCT,INTRON);RP11-570L15.2(NCT)|rs141234028__0.54__ARHGAP15(NCT,NMD,INTRON);RP11-570L15.1(NCT);RP11-570L15.2(NCT)	NA	chr2_143404536_A_G	Multi Lineage	megakaryocytic lineage;granulocyte monocyte lineage;lymphocyte lineage	PDW;MONO#;NEUT%;LYMPH#;LYMPH%;WBC#	0.006764	INTRON	Double positives	DE and or ATU	MPRA_negative|DE and or ATU
chr2_169313518_C_T	MPRA_negative	NA	rs183034862	No RNA effect	Unknown mechanism	ABSENT	NOT FOUND	NA	NA	NA	NA	NA	NA	NA	NA	NA	NA	chr2_168457008_C_T	Lineage restricted	erythroid lineage	RDW	0.02506	INTRON	Double negatives	No RNA effect	MPRA_negative|No RNA effect
chr2_219020958_C_T	MPRA_negative	NA	rs114050631	DE + ATU	GeneBass/lit. supported	CXCR2	CXCR2	CXCR1;CXCR2;RP11-378A13.1	SLC11A1	NA	NA	NA	NA	NA	NA	rs192280464__0.7__AC021016.7(UPSTREAM);AC021016.8(NCT);PNKD(DOWNSTREAM)	eQTL_OT_FOUND	chr2_218156235_C_T	Lineage restricted	granulocyte monocyte lineage	MONO%;NEUT#;NEUT%;BASO#;LYMPH%;WBC#	0.011266	INTERGENIC	MPRA-/RNA+	DE and or ATU	MPRA_negative|DE and or ATU
chr2_24091099_C_T	MPRA_negative	NA	rs150221884	ATU	Coding proxy	MFSD2B	NOT FOUND	NA	MFSD2B	NA	NA	NA	NA	NA	NA	rs151263370__0.54__ATAD2B(INTRON)|rs151263370__0.54__ATAD2B(INTRON)|rs188588191__0.96__ATAD2B(INTRON)|rs138903557__0.94__NA(REGULATORY);MFSD2B(DOWNSTREAM,NCT,UPSTREAM,MISS)|rs192229758__0.69__NA(INTERGENIC)|rs189997804__0.5__NA(INTERGENIC)	NA	chr2_23868229_C_T	Multi Lineage	erythroid lineage;megakaryocytic lineage	RET#;RET%;IRF;HLSR%;MPV	0.004638	INTRON	Double positives	DE and or ATU	MPRA_negative|DE and or ATU
chr2_31476771_G_C	MPRA_positive	CHRF|K562	rs184409696	No RNA effect	Unknown mechanism	ABSENT	NOT FOUND	NA	NA	NA	NA	NA	NA	NA	NA	NA	NA	chr2_31253905_G_C	Lineage restricted	granulocyte monocyte lineage	MONO#;NEUT#;WBC#	0.007376	INTRON	MPRA+/RNA-	No RNA effect	MPRA_positive|No RNA effect
chr2_46293826_C_T	MPRA_negative	NA	rs114948639	No RNA effect	Unknown mechanism	PRKCE	NOT FOUND	NA	NA	NA	NA	NA	NA	NA	NA	rs59082194__0.56__PRKCE(INTRON)|rs28398174__0.55__NA(REGULATORY);PRKCE(INTRON)|rs75004882__0.55__NA(REGULATORY);PRKCE(INTRON)|rs79508881__0.6__PRKCE(INTRON)|rs78448334__0.55__NA(REGULATORY);PRKCE(INTRON)|rs13427647__0.55__PRKCE(INTRON)|rs57075718__0.54__NA(REGULATORY);PRKCE(INTRON)|rs56945899__0.56__PRKCE(INTRON)|rs55936081__0.56__PRKCE(INTRON)|rs79355180__0.55__NA(REGULATORY);PRKCE(INTRON)|rs674…	NA	chr2_46066687_C_T	Lineage restricted	erythroid lineage	RBC#;HCT;HGB	0.012174	INTRON	Double negatives	No RNA effect	MPRA_negative|No RNA effect
chr2_74920648_G_A	MPRA_positive	CHRF|K562|HL60	rs183347927	DE	GeneBass/lit. supported	DOK1, WBP1|NFE2	NOT FOUND	SEMA4F;WBP1	NA	NA	NA	NA	NA	NA	NA	rs568602257__0.98__M1AP(INTRON,NMD,UPSTREAM)	NA	chr2_74693521_G_A	Lineage restricted	megakaryocytic lineage	MPV	0.00222	INTERGENIC	Double positives	DE and or ATU	MPRA_positive|DE and or ATU
chr20_25409287_A_G	MPRA_negative	NA	rs370168042	DE	other gene	ABSENT	NOT FOUND	PYGB	NA	NA	NA	NA	NA	NA	NA	rs76171326__0.81__ENTPD6(UPSTREAM,INTRON,DOWNSTREAM);Y_RNA(UPSTREAM)|rs118037828__0.71__PYGB(INTRON)|rs562664001__0.64__NINL(INTRON)|rs562664001__0.64__NINL(INTRON)|rs186127179__0.71__NA(INTERGENIC)	NA	chr20_25428651_A_G	Lineage restricted	megakaryocytic lineage	PLT#	0.014636	INTRON	MPRA-/RNA+	DE and or ATU	MPRA_negative|DE and or ATU
chr20_55990370_A_T	MPRA_negative	NA	rs376911010	No RNA effect	Unknown mechanism	RBM38	NOT FOUND	NA	NA	NA	NA	NA	NA	NA	NA	NA	NA	chr20_57415314_A_T	Lineage restricted	erythroid lineage	RDW;RET#;RET%;HLSR#;HLSR%;MRV;MSCV	0.002557	TFBS	MPRA+/RNA-	No RNA effect	MPRA_negative|No RNA effect
chr22_18252442_G_A	MPRA_negative	NA	rs183393610	No RNA effect	Unknown mechanism	BID	NOT FOUND	NA	NA	NA	NA	NA	NA	NA	NA	rs146621919__0.61__AC004019.13(UPSTREAM);ATP6V1E1(DOWNSTREAM);SLC25A18(UTR3)|rs139131030__0.56__BID(NCT,INTRON)	NA	chr22_17769676_G_A	Lineage restricted	megakaryocytic lineage	PLT#;PCT	0.006852	INTRON	Double negatives	No RNA effect	MPRA_negative|No RNA effect
chr22_28761148_C_T	MPRA_negative	NA	rs62237617	DE	GeneBass/lit. supported	CHEK2	NOT FOUND	CHEK2	NA	NA	NA	NA	NA	NA	NA	rs186430430__0.93__CHEK2(INTRON,NCT,NMD,DOWNSTREAM)	NA	chr22_28365160_C_T	Multi Lineage	megakaryocytic lineage;lymphocyte lineage	PCT;LYMPH#	0.002845	INTRON	MPRA-/RNA+	DE and or ATU	MPRA_negative|DE and or ATU
chr22_39362450_C_T	MPRA_positive	THP1	rs560826864	No_RNA_Seq_HET_carriers	No RNA Seq HET carriers	ABSENT	NOT FOUND	NA	NA	NA	NA	NA	NA	NA	NA	NA	No_RNA_Seq_HET_carriers	chr22_38966445_C_T	Lineage restricted	erythroid lineage	RDW	0.001539	DOWNSTREAM	NA	NA	NA
chr22_50949811_T_C	MPRA_negative	NA	rs543594419	DE + ATU	Regulatory proxy	TYMP	ARSA	TYMP;LMF2;ARSA;ODF3B	TYMP;ARSA;ODF3B	NA	NA	KLHDC7B	NA	NA	NA	rs143078692__0.51__PPP6R2(INTRON);Y_RNA(UPSTREAM)|rs41280567__0.65__NA(REGULATORY);ADM2(DOWNSTREAM);MIOX(MISS,INTRON)|rs74624637__0.89__NA(REGULATORY);CTA-384D8.36(DOWNSTREAM);ODF3B(DOWNSTREAM);SCO2(UPSTREAM);TYMP(NCT,INTRON)|rs118119439__0.88__ODF3B(UPSTREAM);TYMP(UPSTREAM)|rs117800807__0.57__NA(REGULATORY);CTA-384D8.31(UPSTREAM);CTA-384D8.34(DOWNSTREAM);CTA-384D8.35(UPSTREAM);KLHDC7B(UPSTREAM)|…	eQTL_OT_FOUND	chr22_50511382_T_C	Lineage restricted	erythroid lineage	MCV;MCH;MRV;MSCV	0.018443	INTRON	MPRA-/RNA+	DE and or ATU	MPRA_negative|DE and or ATU
chr3_128317978_C_T	MPRA_positive	HL60|CHRF|K562	rs191451841	ATU	GeneBass/lit. supported	GATA2	NOT FOUND	NA	GATA2	NA	NA	NA	NA	NA	NA	rs190123162__0.57__RAB7A(NCT,INTRON)|rs183143815__0.53__NA(REGULATORY);FTH1P4(UPSTREAM);RAB7A(NCT,INTRON)|rs182521602__0.55__NA(REGULATORY);RAB7A(DOWNSTREAM,UTR3)|rs370828229__0.52__NA(INTERGENIC)|rs188878147__0.51__NA(INTERGENIC)	NA	chr3_128599135_C_T	Lineage restricted	granulocyte monocyte lineage	EO#;EO%	0.006144	INTERGENIC	MPRA-/RNA+	DE and or ATU	MPRA_positive|DE and or ATU
chr3_128322617_G_A	MPRA_positive	CHRF	rs112097551	ATU	GeneBass/lit. supported	EEFSEC	NOT FOUND	NA	EEFSEC	NA	NA	NA	NA	NA	NA	NA	NA	chr3_128603774_G_A	Multi Lineage	erythroid lineage;granulocyte monocyte lineage	MCV;MCH;MSCV;MONO#;MONO%;EO#;EO%	0.001307	INTERGENIC	Double positives	DE and or ATU	MPRA_positive|DE and or ATU
chr3_17098399_A_G	MPRA_positive	CHRF|K562	rs116577908	ATU	GeneBass/lit. supported	PLCL2	NOT FOUND	NA	NA	NA	NA	NA	NA	NA	PLCL2	rs79755021__0.66__NA(REGULATORY);PLCL2(NCT)|rs114687225__0.68__PLCL2(NCT)	NA	chr3_17056907_A_G	Lineage restricted	erythroid lineage	RBC#;MCV;MCH;RDW;MRV;MSCV	0.010927	INTRON	Double positives	DE and or ATU	MPRA_positive|DE and or ATU
chr3_184091102_T_G	MPRA_negative	NA	rs572476245	No RNA effect	Other tissue needed	THPO	NOT FOUND	NA	NA	NA	NA	NA	NA	NA	NA	rs115357067__0.56__NA(REGULATORY);EIF2B5(INTRON);EIF4G1(UPSTREAM)	NA	chr3_184373314_T_G	Lineage restricted	megakaryocytic lineage	PLT#;PCT	0.008319	INTRON	Double negatives	No RNA effect	MPRA_negative|No RNA effect
chr3_46354444_C_T	MPRA_positive	CHRF	rs182089148	DE	GeneBass/lit. supported	CCR2	NOT FOUND	CCR2;CCR1	NA	NA	NA	NA	NA	NA	NA	NA	NA	chr3_46312953_C_T	Lineage restricted	granulocyte monocyte lineage	MONO#;MONO%	0.004624	UPSTREAM	Double positives	DE and or ATU	MPRA_positive|DE and or ATU
chr3_71355240_G_C	MPRA_negative	NA	rs35592432	DE + ATU	GeneBass/lit. supported	FOXP1-IT1, FOXP1	NOT FOUND	NA	NA	NA	FOXP1-IT1	NA	NA	FOXP1	FOXP1	rs71298382__0.98__FOXP1(INTRON,NCT,NMD)	NA	chr3_71306089_G_C	Lineage restricted	lymphocyte lineage	NEUT%;LYMPH#;LYMPH%	0.027353	INTRON	Double positives	DE and or ATU	MPRA_negative|DE and or ATU
chr5_1041433_C_T	MPRA_positive	K562	rs117893233	No RNA effect	Unknown mechanism	SLC12A7	NOT FOUND	NA	NA	NA	NA	NA	NA	NA	NA	NA	NA	chr5_1041318_C_T	Lineage restricted	erythroid lineage	RDW	0.003957	DOWNSTREAM	MPRA+/RNA-	No RNA effect	MPRA_positive|No RNA effect
chr5_1093511_G_A	MPRA_negative	NA	rs187282666	DE	GeneBass/lit. supported	SLC12A7	NOT FOUND	SLC12A7	NA	NA	NA	NA	NA	NA	NA	rs188882217__0.83__NA(REGULATORY);NKD2(INTRON)|rs191189474__0.7__NA(REGULATORY);MIR4635(DOWNSTREAM);SLC12A7(NCT,INTRON)|rs191189474__0.7__NA(REGULATORY);MIR4635(DOWNSTREAM);SLC12A7(NCT,INTRON)|rs143063381__0.95__SLC12A7(INTRON)|rs543393851__0.95__SLC12A7(INTRON)	NA	chr5_1093396_G_A	Lineage restricted	erythroid lineage	MCHC;RDW	0.005051	INTRON	MPRA-/RNA+	DE and or ATU	MPRA_negative|DE and or ATU
chr5_35476470_G_T	MPRA_negative	NA	rs186272630	DE	GeneBass/lit. supported	PRLR	PRLR	PRLR	NA	NA	NA	NA	NA	NA	NA	rs148327892__0.56__NA(INTERGENIC)|rs150416339__0.9__NA(INTERGENIC)|rs139863016__0.81__NA(INTERGENIC)|rs149668092__0.66__CTD-2113L7.1(NCT);SPEF2(INTRON)|rs185080705__0.66__CTD-2113L7.1(NCT);SPEF2(INTRON)|rs150461244__0.65__NA(REGULATORY);CTD-2113L7.1(NCT);SPEF2(NMD,INTRON)	eQTL_OT_FOUND	chr5_35476368_G_T	Lineage restricted	granulocyte monocyte lineage	MONO#;MONO%	0.002986	INTERGENIC	Double positives	DE and or ATU	MPRA_negative|DE and or ATU
chr5_75563535_G_A	MPRA_positive	K562	rs547353809	No RNA effect	Unknown mechanism	IQGAP2, F2R	NOT FOUND	NA	NA	NA	NA	NA	NA	NA	NA	rs532157542__0.54__NA(INTERGENIC)|rs553035918__0.72__RP11-466P24.2(DOWNSTREAM);SV2C(INTRON)	NA	chr5_76267710_G_A	Multi Lineage	erythroid lineage;megakaryocytic lineage	HLSR#;HLSR%;MPV	0.00196	INTRON	MPRA+/RNA-	No RNA effect	MPRA_positive|No RNA effect
chr6_34947254_A_G	MPRA_negative	NA	rs35301716	DE	Regulatory proxy	TAF11, UHRF1BP1	UHRF1BP1	UHRF1BP1	NA	NA	NA	NA	NA	NA	NA	rs35030559__0.56__NA(REGULATORY);C6orf106(INTRON);RPL7P25(UPSTREAM)|rs13207858__0.51__NA(REGULATORY);C6orf106(INTRON,UPSTREAM)|rs13191469__0.55__C6orf106(INTRON);RN7SL200P(UPSTREAM);RP3-391O22.1(UPSTREAM);snoU13(DOWNSTREAM)|rs34993140__0.51__NA(INTERGENIC)|rs34993140__0.51__NA(INTERGENIC)|rs13190935__0.56__RP11-140K17.2(DOWNSTREAM)|rs74788300__0.6__NA(INTERGENIC)|rs35108083__0.55__NA(INTERGENIC)|…	eQTL_OT_FOUND	chr6_34979477_A_G	Lineage restricted	megakaryocytic lineage	PDW	0.02781	INTRON	MPRA-/RNA+	DE and or ATU	MPRA_negative|DE and or ATU
chr6_41924998_C_T	MPRA_negative	NA	rs112233623	DE + ATU	other gene	CCND3	CCND3 and BSYL	BYSL	TAF8	NA	NA	NA	NA	NA	NA	rs113267280__0.87__NA(REGULATORY);CCND3(INTRON,NCT)	eQTL_OT_ABSENT	chr6_41957260_C_T	Lineage restricted	erythroid lineage	RBC#;MCV;MCH;RDW;RET#;RET%;HLSR#;HLSR%;MRV;MSCV	0.009939	INTRON	MPRA-/RNA+	DE and or ATU	MPRA_negative|DE and or ATU
chr6_41952511_T_G	MPRA_negative	NA	rs113267280	ATU	other gene	CCND3	BSYL	NA	TAF8	NA	NA	NA	NA	NA	NA	rs112233623__0.87__NA(TFBS);CCND3(INTRON,NCT)	eQTL_OT_ABSENT	chr6_41984773_T_G	Lineage restricted	erythroid lineage	MCV;HLSR%;MRV;MSCV	0.009912	INTRON	MPRA-/RNA+	DE and or ATU	MPRA_negative|DE and or ATU
chr6_7143859_C_A	MPRA_positive	K562	rs115806594	No RNA effect	Unknown mechanism	LYRM4 (ISD11)	NOT FOUND	NA	NA	NA	NA	NA	NA	NA	NA	NA	NA	chr6_7143626_C_A	Lineage restricted	erythroid lineage	IRF;HLSR%	0.015698	INTRON	Double negatives	No RNA effect	MPRA_positive|No RNA effect
chr6_82476412_C_T	MPRA_positive	CHRF|K562	rs138446732	No RNA effect	Unknown mechanism	ABSENT	NOT FOUND	NA	NA	NA	NA	NA	NA	NA	NA	NA	NA	chr6_81766695_C_T	Lineage restricted	granulocyte monocyte lineage	MONO%	0.00183	DOWNSTREAM	MPRA+/RNA-	No RNA effect	MPRA_positive|No RNA effect
chr6_82501719_C_T	MPRA_negative	NA	rs559377462	No RNA effect	Unknown mechanism	ABSENT	NOT FOUND	NA	NA	NA	NA	NA	NA	NA	NA	rs184311396__0.52__NA(INTERGENIC)|rs192975946__0.62__FAM46A(INTRON)|rs192975946__0.62__FAM46A(INTRON)	NA	chr6_81792002_C_T	Lineage restricted	granulocyte monocyte lineage	MONO#;MONO%;BASO#;BASO%	0.001052	INTERGENIC	MPRA+/RNA-	No RNA effect	MPRA_negative|No RNA effect
chr7_100083971_G_A	MPRA_positive	K562	rs546810441	DE + ATU	Other tissue needed	ZNF3	NOT FOUND	AP4M1;RP11-758P17.2	PILRB	NA	NA	NA	NA	NA	NA	rs143593369__0.58__POP7(DOWNSTREAM)|rs189343623__0.68__RP4-604G5.1(NCT)|rs189199423__0.78__NA(REGULATORY);RP4-604G5.3(NCT)|rs191817112__0.85__ZNF3(DOWNSTREAM,NCT,INTRON)|rs185672063__0.87__NA(REGULATORY);C7orf43(UPSTREAM);GAL3ST4(NCT,DOWNSTREAM,INTRON)	NA	chr7_100486348_G_A	Lineage restricted	erythroid lineage	HGB	0.007123	INTRON	Double positives	DE and or ATU	MPRA_positive|DE and or ATU
chr7_100309180_A_G	MPRA_negative	NA	rs143593369	DE	Other tissue needed	EPO	EPHB4	EPHB4;RP11-758P17.2	NA	NA	NA	NA	NA	NA	NA	rs546810441__0.58__AC092849.1(UPSTREAM);NYAP1(UPSTREAM,INTRON)|rs189343623__0.4__RP4-604G5.1(NCT)|rs189199423__0.47__NA(REGULATORY);RP4-604G5.3(NCT)|rs191817112__0.49__ZNF3(NCT,INTRON,DOWNSTREAM)|rs185672063__0.5__NA(REGULATORY);C7orf43(UPSTREAM);GAL3ST4(NCT,DOWNSTREAM,INTRON)	eQTL_OT_FOUND	chr7_100711557_A_G	Lineage restricted	erythroid lineage	RBC#;HCT;HGB	0.00794	DOWNSTREAM	Double positives	DE and or ATU	MPRA_negative|DE and or ATU
chr7_100314474_C_T	MPRA_negative	NA	rs149823406	DE	Other tissue needed	EPO	NOT FOUND	MOSPD3;EPHB4	NA	NA	NA	NA	NA	NA	NA	NA	NA	chr7_100716851_C_T	Lineage restricted	erythroid lineage	RBC#;HCT;HGB	0.009527	UPSTREAM	MPRA-/RNA+	DE and or ATU	MPRA_negative|DE and or ATU
chr7_101499930_G_A	MPRA_positive	K562	rs139141690	DE	GeneBass/lit. supported	CUX1	NOT FOUND	CUX1	NA	NA	NA	NA	NA	NA	NA	rs555437546__0.69__NA(INTERGENIC)|rs540279698__0.63__CTB-181H17.1(DOWNSTREAM);CUX1(NCT,INTRON)|rs150319411__0.53__CUX1(NCT,INTRON)|rs554479419__0.54__CUX1(NCT,INTRON)	NA	chr7_101856650_G_A	Multi Lineage	erythroid lineage;megakaryocytic lineage	RET#;RET%;HLSR#;HLSR%;MPV;PDW;PCT	0.004713	INTRON	MPRA-/RNA+	DE and or ATU	MPRA_positive|DE and or ATU
chr7_139875230_C_T	MPRA_negative	NA	rs536864738	DE	Other tissue needed	TBXAS1	NOT FOUND	JHDM1D-AS1	NA	NA	NA	NA	NA	NA	NA	rs543118684__0.88__KDM7A(INTRON)|rs544547097__0.68__JHDM1D-AS1(DOWNSTREAM)	NA	chr7_140175430_C_T	Lineage restricted	megakaryocytic lineage	PLT#;PCT	0.001543	INTRON	Double positives	DE and or ATU	MPRA_negative|DE and or ATU
chr7_50444152_G_T	MPRA_negative	NA	rs150640087	ATU	Regulatory proxy	FIGNL1, IKZF1	IKZF1	NA	IKZF1	NA	NA	NA	NA	NA	NA	rs149984502__0.85__NA(REGULATORY);DDC(NCT,NMD,INTRON)	eQTL_OT_ABSENT	chr7_50376454_G_T	Multi Lineage	granulocyte monocyte lineage;lymphocyte lineage	MONO#;EO#;EO%;LYMPH#	0.016328	INTRON	MPRA-/RNA+	DE and or ATU	MPRA_negative|DE and or ATU
chr7_99760955_G_C	MPRA_positive	K562|HL60	rs185672063	DE + ATU	Other tissue needed	ZNF3	EPHB4, ATP5MF	PILRB;TRIM4;AP4M1	PILRB	NA	NA	NA	NA	NA	NA	rs546810441__0.87__AC092849.1(UPSTREAM);NYAP1(UPSTREAM,INTRON)|rs143593369__0.5__POP7(DOWNSTREAM)|rs189343623__0.74__RP4-604G5.1(NCT)|rs189199423__0.86__NA(REGULATORY);RP4-604G5.3(NCT)|rs191817112__0.93__ZNF3(NCT,DOWNSTREAM,INTRON)	eQTL_OT_FOUND	chr7_100163332_G_C	Lineage restricted	erythroid lineage	HCT	0.007252	INTRON	MPRA-/RNA+	DE and or ATU	MPRA_positive|DE and or ATU
chr8_130429059_G_A	MPRA_positive	K562	rs138510478	No RNA effect	Unknown mechanism	ABSENT	NOT FOUND	NA	NA	NA	NA	NA	NA	NA	NA	rs142729641__0.7__CCDC26(NCT)|rs146950370__0.78__CCDC26(NCT)|rs185531835__0.6__NA(REGULATORY);CCDC26(NCT)|rs138628047__0.79__CCDC26(NCT)	NA	chr8_129416813_G_A	Lineage restricted	granulocyte monocyte lineage	MONO%	0.005885	INTRON	Double negatives	No RNA effect	MPRA_positive|No RNA effect
chr8_130641322_C_T	MPRA_positive	HL60|K562	rs146950370	No RNA effect	Unknown mechanism	ABSENT	NOT FOUND	NA	NA	NA	NA	NA	NA	NA	NA	rs138510478__0.78__NA(REGULATORY);CCDC26(NCT);RP11-26E5.1(NCT)|rs142729641__0.64__CCDC26(NCT)|rs185531835__0.78__NA(REGULATORY);CCDC26(NCT)|rs138628047__0.98__CCDC26(NCT)	NA	chr8_129629076_C_T	Lineage restricted	granulocyte monocyte lineage	MONO#;MONO%	0.006417	INTRON	Double negatives	No RNA effect	MPRA_positive|No RNA effect
chr8_41589736_T_G	MPRA_negative	NA	rs149489081	ATU	GeneBass/lit. supported	ANK1	NOT FOUND	NA	ANK1	NA	NA	NA	NA	NA	NA	rs34387324__0.62__NA(REGULATORY);ANK1(SYN)|rs193070069__0.63__ANK1(INTRON)	NA	chr8_41732218_T_G	Lineage restricted	erythroid lineage	MCV;MCHC;RDW;RET#;RET%;HLSR#;HLSR%;MRV;MSCV	0.010993	INTRON	MPRA-/RNA+	DE and or ATU	MPRA_negative|DE and or ATU
chr8_90995426_C_T	MPRA_negative	NA	rs118026302	No RNA effect	Coding proxy	NBN	NOT FOUND	NA	NA	NA	NA	NA	NA	NA	NA	rs147541166__0.68__RP11-37B2.1(NCT)|rs146823494__0.69__RP11-37B2.1(NCT)|rs181639352__0.63__NA(INTERGENIC)|rs544594418__0.72__NA(REGULATORY);OSGIN2(INTRON);RNU6-925P(UPSTREAM)|rs34767364__1__NBN(MISS,NMD)|rs74378230__0.8__DECR1(NCT,INTRON,NMD,DOWNSTREAM)|rs78080170__0.72__DECR1(UPSTREAM,DOWNSTREAM,NCT,INTRON,NMD)	NA	chr8_89983198_C_T	Lineage restricted	lymphocyte lineage	LYMPH#;LYMPH%	0.003564	INTRON	MPRA+/RNA-	No RNA effect	MPRA_negative|No RNA effect
chr9_114663385_T_C	MPRA_negative	NA	rs148125759	DE	other gene	SUSD1	PTGR1, ECPAS and DNAJ25C	NA	NA	NA	NA	C9orf84	NA	NA	NA	rs144721045__0.88__UGCG(NCT,INTRON)|rs140507754__0.78__UGCG(NCT,UPSTREAM,INTRON)|rs117731582__0.54__MIR4668(UPSTREAM);UGCG(NCT,DOWNSTREAM,UPSTREAM,INTRON)|rs117731582__0.54__MIR4668(UPSTREAM);UGCG(NCT,DOWNSTREAM,UPSTREAM,INTRON)|rs150425398__0.74__NA(INTERGENIC)	eQTL_OT_ABSENT	chr9_111901105_T_C	Lineage restricted	erythroid lineage	RBC#;MCV;MCH;RDW	0.012984	INTRON	MPRA-/RNA+	DE and or ATU	MPRA_negative|DE and or ATU
chr9_135857646_C_T	MPRA_negative	NA	rs117868203	No RNA effect	Unknown mechanism	GFI1B/ RALGDS	TSC1	NA	NA	NA	NA	NA	NA	NA	NA	rs11243915__0.52__NA(REGULATORY);AK8(NCT,INTRON)|rs11243920__0.54__AK8(NCT,INTRON);RNU6-357P(UPSTREAM)	eQTL_OT_ABSENT	chr9_132982259_C_T	Lineage restricted	granulocyte monocyte lineage	EO#;EO%	0.017426	INTRON	Double negatives	No RNA effect	MPRA_negative|No RNA effect
chr9_135874752_G_A	MPRA_positive	CHRF|HL60|K562	rs550065584	No RNA effect	Unknown mechanism	GFI1B/ RALGDS	NOT FOUND	NA	NA	NA	NA	NA	NA	NA	NA	NA	NA	chr9_132999365_G_A	Lineage restricted	granulocyte monocyte lineage	BASO#;BASO%	0.001662	TFBS	MPRA+/RNA-	No RNA effect	MPRA_positive|No RNA effect
chr9_135920196_C_T	MPRA_negative	NA	rs187715179	ATU	Coding proxy	GFI1B	NOT FOUND	NA	GFI1B	NA	NA	NA	NA	NA	NA	rs150813342__0.63__GFI1B(INTRON,SYN)|rs538932712__0.91__NA(REGULATORY);CELP(UPSTREAM)|rs142772650__0.83__RALGDS(SYN,NCT,UPSTREAM)	NA	chr9_133044809_C_T	Multi Lineage	erythroid lineage;megakaryocytic lineage;granulocyte monocyte lineage	HLSR#;PLT#;MPV;PDW;PCT;EO#;LYMPH%	0.007418	INTRON	MPRA-/RNA+	DE and or ATU	MPRA_negative|DE and or ATU
chr9_4533390_C_G	MPRA_positive	K562|HL60	rs548893502	No RNA effect	Unknown mechanism	ABSENT	NOT FOUND	NA	NA	NA	NA	NA	NA	NA	NA	NA	NA	chr9_4533390_C_G	Lineage restricted	megakaryocytic lineage	PLT#	0.005739	INTRON	Double negatives	No RNA effect	MPRA_positive|No RNA effect
chr9_5079248_T_C	MPRA_positive	CHRF	rs149757596	No RNA effect	Unknown mechanism	JAK2, SPATA6L, PLGRKT	NOT FOUND	NA	NA	NA	NA	NA	NA	NA	NA	rs12004861__0.56__JAK2(INTRON)|rs7872649__0.56__JAK2(INTRON)|rs12004239__0.7__JAK2(INTRON)|rs6476937__0.63__JAK2(INTRON)|rs59720809__0.75__JAK2(INTRON)|rs11999932__0.73__AL161450.1(DOWNSTREAM);JAK2(INTRON)|rs76884370__0.73__AL161450.1(DOWNSTREAM);JAK2(INTRON)|rs76884370__0.73__AL161450.1(DOWNSTREAM);JAK2(INTRON)|rs80025393__0.63__AL161450.1(DOWNSTREAM);JAK2(INTRON)|rs12005893__0.7__AL161450.1(INT…	NA	chr9_5079248_T_C	Lineage restricted	megakaryocytic lineage	PLT#;PCT	0.002484	INTRON	MPRA+/RNA-	No RNA effect	MPRA_positive|No RNA effect
