## Supplemental Table 7 for "Integrating Natural and Engineered Genetic Variation to Decode Regulatory Influence on Blood Traits"

### Sheet: Sheet1
Screening	Number	Primer	Use	Legend	Sequence (5'->3')
MPRA	1	Pool Medium Lib FWD	Oligo nucleotide library amplification	Gibson 5' - Spacer 5' - Amplification arm pool medium GC 5'	TAGAGCATGCACCGGTGATAGCAAAGTGAACACATCGCTAAGCGAAAGCTAAGAGGACCGGATCAACT
MPRA	2	Pool Medium Lib REV	Oligo nucleotide library amplification	Gibson 3' - Spacer 3' - Amplification arm pool medium GC 3'	CTGCCGGCCGAATTCGTCGATCCTGGCCTAGTTGGAATTCCCTGCAGG
MPRA	3	Pool High GC Lib FWD	Oligo nucleotide library amplification	Gibson 5' - Spacer 5' - Amplification arm pool High GC 5'	TAGAGCATGCACCGGTGATAGCAAAGTGAACACATCGCTAAGCGAAAGCTAAGACTGGCCGCTTGACG
MPRA	4	Pool High GC Lib REV	Oligo nucleotide library amplification	Gibson 3' - Spacer 3' - Amplification arm pool High GC 3'	CTGCCGGCCGAATTCGTCGATCCTGGCCTAGTTGCAGGAGCCGCAGTG
MPRA	5	Pool High AT Lib FWD	Oligo nucleotide library amplification	Gibson 5' - Spacer 5' - Amplification arm pool high AT 5'	TAGAGCATGCACCGGTGATAGCAAAGTGAACACATCGCTAAGCGAAAGCTAAGCTGCGCCTGATGCAG
MPRA	6	Pool High AT Lib REV	Oligo nucleotide library amplification	Gibson 3' - Spacer 3' - Amplification arm pool high AT 3'	CTGCCGGCCGAATTCGTCGATCCTGGCCTAGTTGCGATAGCGAGCACC
MPRA	7	Gibson FWD	Gibson cloning		TCGACGAATTCGGCCGGCAG
MPRA	8	Gibson REV	Gibson cloning		TATCACCGGTGCATGCTCTA
MPRA	9	PolyA FWD	PolyA site cloning		GGATCCCATTGCGTGAACCGATCGACGAATTCGGCCGGCCGCTTCG
MPRA	10	PolyA REV	PolyA site cloning		GGTACCACCTCCCCCTGAACCTGAAAC
MPRA	11	SEQ.INI.FWD 1	Library Preparation PE150 & PE25	Illumina P5 - index 1- Priming seq to Spacer 5'	AATGATACGGCGACCACCGAGATCTACACACGTAGACCAGCAAAGTGAACACATCGCTAAGCGAAAGC
MPRA	12	SEQ.INI.FWD 2	Library Preparation PE150 & PE25	Illumina P5 - index 2- Priming seq to Spacer 5'	AATGATACGGCGACCACCGAGATCTACACAGCGGCGACCGCAAAGTGAACACATCGCTAAGCGAAAGC
MPRA	13	SEQ.INI.FWD 3	Library Preparation PE150 & PE25	Illumina P5 - index 3- Priming seq to Spacer 5'	AATGATACGGCGACCACCGAGATCTACACACTACTTGCTGCAAAGTGAACACATCGCTAAGCGAAAGC
MPRA	14	SEQ.INI.FWD 4	Library Preparation PE150 & PE25	Illumina P5 - index 4- Priming seq to Spacer 5'	AATGATACGGCGACCACCGAGATCTACACTGAACTTCTTGCAAAGTGAACACATCGCTAAGCGAAAGC
MPRA	15	SEQ.INI.FWD 5	Library Preparation PE150 & PE25	Illumina P5 - index 5- Priming seq to Spacer 5'	AATGATACGGCGACCACCGAGATCTACACGCCAGCGCCGGCAAAGTGAACACATCGCTAAGCGAAAGC
MPRA	16	SEQ.INI.FWD 6	Library Preparation PE150 & PE25	Illumina P5 - index 6- Priming seq to Spacer 5'	AATGATACGGCGACCACCGAGATCTACACCTGAACCGCAGCAAAGTGAACACATCGCTAAGCGAAAGC
MPRA	17	SEQ.INI.FWD 7	Library Preparation PE150 & PE25	Illumina P5 - index 7- Priming seq to Spacer 5'	AATGATACGGCGACCACCGAGATCTACACGGTTGGCCAAGCAAAGTGAACACATCGCTAAGCGAAAGC
MPRA	18	SEQ.INI.FWD 8	Library Preparation PE150 & PE25	Illumina P5 - index 8 - Priming seq to Spacer 5'	AATGATACGGCGACCACCGAGATCTACACGCTTAACCAAGCAAAGTGAACACATCGCTAAGCGAAAGC
MPRA	19	SEQ.INI.REV.NO.UMI	Library Preparation PE150	Illumina P7 - Gibson 3' - Spacer 3'	CAAGCAGAAGACGGCATACGAGATCTGCCGGCCGAATTCGTCGATCCTGGCCTAGTTG
MPRA	20	P5	Library Preparation PE150 & PE25	Illumina P5	AATGATACGGCGACCACCGAGATCTACAC
MPRA	21	P7	Library Preparation PE150 & PE25	Illumina P7	CAAGCAGAAGACGGCATACGAGAT
MPRA	22	SEQ.INI.R1	Sequencing PE150 & PE25	Priming seq to Spacer 5'	GCAAAGTGAACACATCGCTAAGCGAAAGCTAAG
MPRA	23	SEQ.INI.R2	Sequencing PE150	Gibson 3' - Priming seq to Spacer 3'	CTGCCGGCCGAATTCGTCGATCCTGGCCTAGTTG
MPRA	24	SEQ.MPRA.REV	Library Preparation PE25	Illumina P7 - 10 mer UMI - Priming to cloned polyA site	CAAGCAGAAGACGGCATACGAGATNNNNNNNNNNCGAAGCGGCCGGCCGAATTCGTCGA
MPRA	25	SEQ.MPRA.UMI	Sequencing PE25	Priming to cloned polyA site (Reverse)	TGAACCGATCGACGAATTCGGCCGGCCGCTTCG
MPRA	26	SEQ.MPRA.R2	Sequencing PE25	Priming to cloned polyA site (Forward)	GCCGGCCGAATTCGTCGATCGGTTCACGCAATG
MPRA	27	NEW_mRNA_FWD	check for plasmid contamination in the cDNA		ACGTTAAGGGATTTTGGGCC
MPRA	28	NEW_mRNA_REV	check for plasmid contamination in the cDNA		GGGCATGGCACTCTTGAAAA
genIE	34	sgRNA rs139141690-CUX1	ATCAGAACTAGAGGAAGAGTTGG	crRNA_SNP_knockin	ATCAGAACTAGAGGAAGAGT
genIE	35	Template rs139141690-CUX1	Oligo template rs139141690-CUX1 (sense)	SNP knock-in	GCTTCCTCCTTGTGGTTAGTGACTTCAAAAGCTGTCCTCACTAGAGCAAATCCAACTCTTCCTCTAGTTCTGATGACTTCACGGCAGCCAACTGAGCTGC
genIE	36	CUX1 RT P1	Targeted Retrotranscription primer		ACACAGAGAGGTCAAGGAGGC
genIE	37	CUX1 FWD	Amplification of gDNA and cDNA	MiSeq 5' adapter - Locus primer	ACACTCTTTCCCTACACGACGCTCTTCCGATCTTCAGCGTGTCATGCGTTC
genIE	38	CUX1 REV	Amplification of gDNA and cDNA	MiSeq 3' adapter - Locus primer	TCGGCATTCCTGCTGAACCGCTCTTCCGATCTAACCTGTCAACTCCTCGTG
genIE	29	sgRNA rs35592432-FOXP1	CRISPR editing	Protospacer - PAM site	TAGATTAAATATGCAGGAAGAGG
genIE	30	Template rs35592432-FOXP1	Oligo template rs35592432-FOXP1 (sense)	SNP knock-in	GGCTAAACACAACAAAAGCCACTGCCTTACTCTAGATTAAATATGCAGCAAGAGGCCCCTTTGCATAAACACAAACACTCAGCAAATGAATAACTGGCTC
genIE	31	FOXP1 RT P1	Targeted Retrotranscription primer		CCGTTCATGGTGAGGAGGCA
genIE	32	FOXP1 FWD	Amplification of gDNA and cDNA	MiSeq 5' adapter - Locus primer	ACACTCTTTCCCTACACGACGCTCTTCCGATCTTTGGAAGCCTGCTGGCTCTC
genIE	33	FOXP1 REV	Amplification of gDNA and cDNA	MiSeq 3' adapter - Locus primer	TCGGCATTCCTGCTGAACCGCTCTTCCGATCTGGCAGTGTCTCCTGTCAGAGTG
genIE	39	sgRNA ENSG00000178927/CYBC1/EROS	CRISPR editing	crRNA_SNP_knockin	TCTCGGGATGTACCTGCAGG
genIE	40	Template ENSG00000178927/CYBC1/EROS	Oligo template rs115820925-EPB41 (sense)	SNP knock-in
genIE	41	ENSG00000178927/CYBC1/EROS RT P1	Targeted Retrotranscription primer
genIE	42	ENSG00000178927/CYBC1/EROS FWD	Amplification of gDNA and cDNA	MiSeq 5' adapter - Locus primer	ACACTCTTTCCCTACACGACGCTCTTCCGATCTGCTGCAGGTGACTTAGTTGGG
genIE	43	ENSG00000178927/CYBC1/EROS REV	Amplification of gDNA and cDNA	MiSeq 3' adapter - Locus primer	TCGGCATTCCTGCTGAACCGCTCTTCCGATCTTGGAGAGCCTTACCAACCAGCA
CRISPR/Cas9 CUX1	44	rs139141690_Fw	Amplification of gDNA	Illumina adapter - Locus primer	tcgtcggcagcgtcagatgtgtataagagacagGGTCCCATCAAGAAGTCTGGT
CRISPR/Cas9 CUX1	45	rs139141690_Rv	Amplification of gDNA	Illumina adapter - Locus primer	gtctcgtgggctcggagatgtgtataagagacagTGGGGACACAGAGAGGTCAA
CRISPR/Cas9 CUX1	46	rs139141690_crRNA	CRISPR editing	crRNA_SNP_knockin	GAGTTGGACTTGCTCTAGTG
CRISPR/Cas9 CUX1	47	rs139141690_ssODN	CRISPR editing	SNP knock-in	TTGTGGTTAGTGACTTCAAAAGCTGTCCTCACTAGAGCAAaTCCAACTCTTCCTCTAGTTCTGATGACTTCACGGCAGCCA
CRISPR/Cas9 CUX1	48	rs139141690_80bp del_down_crRNA	CRISPR editing	crRNA_dual_guide_downstream	ACAGCGTTCAGCAGCTCAGT
CRISPR/Cas9 CUX1	49	rs139141690_80bp del_up_crRNA	CRISPR editing	crRNA_dual_guide_upstream	TTTTGAAGTCACTAACCACA
CRISPR/Cas9 rs35592432	50	rs35592432_Fw	Amplification of gDNA	Illumina adapter - Locus primer	tcgtcggcagcgtcagatgtgtataagagacagCTTCGCACACACTTACCCGT
CRISPR/Cas9 rs35592432	51	rs35592432_Rv	Amplification of gDNA	Illumina adapter - Locus primer	gtctcgtgggctcggagatgtgtataagagacagACTCCAGGGATGGGTATACTACAA
CRISPR/Cas9 rs35592432	52	rs35592432_crRNA	CRISPR editing	crRNA_SNP_knockin	TAGATTAAATATGCAGGAAG
CRISPR/Cas9 rs35592432	53	rs35592432_ssODN	CRISPR editing	SNP knock-in	TCATTTGCTGAGTGTTTGTGTTTATGCAAAGGGGCCTCTTgCTGCATATTTAATCTAGAGTAAGGCAGTGGCTTTTGTTGT
